# A BTB-Domain Transcription factor Recruits Chromatin Remodelers and a Histone Chaperone during the exit from Pluripotency

**DOI:** 10.1101/2020.12.03.409912

**Authors:** Daniel Olivieri, Sujani Paramanathan, Anaïs F. Bardet, Daniel Hess, Sébastien A. Smallwood, Ulrich Elling, Joerg Betschinger

## Abstract

Transcription factors (TFs) harboring a btb (Broad-Complex, Tramtrack and Bric a brac) domain play important roles in development and disease. They are thought to recruit transcriptional modulators to DNA through their btb domain. However, a systematic molecular understanding of this TF family is lacking. Here, we identify the zinc finger btb-TF *Zbtb2* in a genetic screen for regulators of exit from pluripotency and dissect its mechanistic mode of action. We show that ZBTB2 binds the chromatin remodeler Ep400 to mediate downstream transcription. Independently, the btb domain directly interacts with the chromatin remodeller NuRD and the histone chaperone HiRA via the GATAD2A/B and UBN2 subunits, respectively. NuRD recruitment is a common feature of btb-TFs and we propose by phylogenetic analysis that this is an evolutionary ancient property. Binding to UBN2, in contrast, is specific to ZBTB2 and requires a C-terminal extension of the btb domain. This study therefore identifies a btb-domain TF that recruits chromatin modifiers and a histone chaperone during a developmental cell state transition, and defines unique and shared molecular functions of the btb-domain TF family.
