## Supplementary Table S2 for "A BTB-Domain Transcription factor Recruits Chromatin Remodelers and a Histone Chaperone during the exit from Pluripotency"

### Sheet: gRNAs + genotyping
GENE	gRNAs				genotyping PCR				sequencing primer				MUT clones used in this study	WT clones used in this study
Zbtb2	Zbtb2_gRNA_4f	accgTGCAGCCCTGGAAAGGTGG	Zbtb2_gRNA_6f	accgGATGGACGCTAACACAGGG	genZbtb2_f3	TTCTCTCAGTAGTGATGGTCTGAGGAGG	genZbtb2_r3	CCAGGGACAGTCATAATTCTAGCTGACC	genZbtb2_f3	TTCTCTCAGTAGTGATGGTCTGAGGAGG	genZbtb2_r3	CCAGGGACAGTCATAATTCTAGCTGACC	Zbtb2 46 cl.S	Zbtb2 46 cl.G
Zbtb2	Zbtb2_gRNA_5f	accgCTGGAAAGCACCTTGAGGG	Zbtb2_gRNA_8f	accgGCACACGTGGCGTGCGGCC	genZbtb2_f3	TTCTCTCAGTAGTGATGGTCTGAGGAGG	genZbtb2_r3	CCAGGGACAGTCATAATTCTAGCTGACC	genZbtb2_f3	TTCTCTCAGTAGTGATGGTCTGAGGAGG	genZbtb2_r3	CCAGGGACAGTCATAATTCTAGCTGACC	Zbtb2 58 cl.G, cl.I, cl.M, cl.O	Zbtb2 58 cl.B, cl.Q
Nmt1	Nmt1_sg2r	aaacCACCCACTACCACTTTCTC	Nmt1_sg6f	accgAGCCAGGCATAGACGAGGC	Nmt1_genF	GCCCGAGTTACTTAGCAGGTTCAAGATC	Nmt1_genR	AGATCTGGTTACTTCAGGCTGTCCAGTC					Nmt1 cl.D, cl.H, cl.L	Nmt1 cl.G
Rex1	Rex1-sg1f	accgTCGCCCCAACCCTCAGCGG			Rex1_f2	CATTTCTTCCCGGCCTTTGCGT	genRex1_r	ACTTTCTCACCATGGGCTCTCGTATTGG	genRex1_f	GCGGTTTTATCCCTCAGCTTCTTCTTGC			Zfp42 cl.8	Zfp42 cl.9
Rex1	Rex1-sg2f	accgGGATGGTGTATGTTACACG			Rex1_f2	CATTTCTTCCCGGCCTTTGCGT	genRex1_r	ACTTTCTCACCATGGGCTCTCGTATTGG	genRex1_f	GCGGTTTTATCCCTCAGCTTCTTCTTGC			Zfp42 cl.15, cl.24	Zfp42 cl.23
Zbtb25	Zbtb25_g2F	accgCTGTTTCCACTGCTACTGGG	Zbtb25_g4F	accgCGAGAAGCTGCTACTCAACG	Zbtb25_f2	aggcaagtactctacagatgagcttc	Zbtb25_r1	caccagtgtacaggcatcctttccag					Zbtb25 cl.C, cl.F, cl.O; Zbtb2/Zbtb25 cl.21, cl.33, cl.35
Zfp639	Zfp639_gRNA2_f	accgATTGAGCTGAGTGACAAGTG	Zfp639_gRNA6_f	accgCTAATGAGTGTATTGAGCAC	Zfp639_f2	ACACACATGTTGCCGTCCAGTTTCTCTG	Zfp639_r1	ACCACACAGACGTACCCTACTCCTATAG					Znf639 cl.4, cl.5, cl.8
Ubn2	Ubn2_gRNA2_f	accgAGAAGCACGGGTAGACCCTC			Ubn2_gen_f2	GGAGTTCAGGGTATCCTGAGGATGAC	Ubn2_gen_r3	AACATGGTGGCAGGACTCTTGACTAG	Ubn2_gen_f3	TCCAGATGTTGAAGCTGCTAACGTGA			Ubn2 cl.10
Ubn2	Ubn2_gRNA3_f	accgAGTCCGGGATGTCATCCCCA			Ubn2_gen_f2	GGAGTTCAGGGTATCCTGAGGATGAC	Ubn2_gen_r3	AACATGGTGGCAGGACTCTTGACTAG	Ubn2_gen_f3	TCCAGATGTTGAAGCTGCTAACGTGA			Ubn2 cl.2	Ubn2 cl.15

### Sheet: mESCs lines
	Cell line	Genotype	Parental line	Transfected with
	TbC1	WT	TNG-A	CAG>bsdr-Cas9
	Zbtb2 58 cl.B	WT	TbC1	Zbtb2_gRNA_5f	accgCTGGAAAGCACCTTGAGGG	Zbtb2_gRNA_8f	accgGCACACGTGGCGTGCGGCC
	Zbtb2 58 cl.Q	WT	TbC1	Zbtb2_gRNA_5f	accgCTGGAAAGCACCTTGAGGG	Zbtb2_gRNA_8f	accgGCACACGTGGCGTGCGGCC
	Zbtb2 46 cl.G	WT	TbC1	Zbtb2_gRNA_4f	accgTGCAGCCCTGGAAAGGTGG	Zbtb2_gRNA_6f	accgGATGGACGCTAACACAGGG
	Zbtb2 58 cl.G	Zbtb2-/-	TbC1	Zbtb2_gRNA_5f	accgCTGGAAAGCACCTTGAGGG	Zbtb2_gRNA_8f	accgGCACACGTGGCGTGCGGCC
	Zbtb2 58 cl.O	Zbtb2-/-	TbC1	Zbtb2_gRNA_5f	accgCTGGAAAGCACCTTGAGGG	Zbtb2_gRNA_8f	accgGCACACGTGGCGTGCGGCC
	Zbtb2 58 cl.I	Zbtb2-/-	TbC1	Zbtb2_gRNA_5f	accgCTGGAAAGCACCTTGAGGG	Zbtb2_gRNA_8f	accgGCACACGTGGCGTGCGGCC
	Zbtb2 58 cl.M	Zbtb2-/-	TbC1	Zbtb2_gRNA_5f	accgCTGGAAAGCACCTTGAGGG	Zbtb2_gRNA_8f	accgGCACACGTGGCGTGCGGCC
	Zbtb2 46 cl.S	Zbtb2-/-	TbC1	Zbtb2_gRNA_4f	accgTGCAGCCCTGGAAAGGTGG	Zbtb2_gRNA_6f	accgGATGGACGCTAACACAGGG
	Nmt1 cl.G	WT	TbC1	Nmt1_sg2r	aaacCACCCACTACCACTTTCTC	Nmt1_sg6f	accgAGCCAGGCATAGACGAGGC
	Nmt1 cl.D	Nmt1-/-	TbC1	Nmt1_sg2r	aaacCACCCACTACCACTTTCTC	Nmt1_sg6f	accgAGCCAGGCATAGACGAGGC
	Nmt1 cl.H	Nmt1-/-	TbC1	Nmt1_sg2r	aaacCACCCACTACCACTTTCTC	Nmt1_sg6f	accgAGCCAGGCATAGACGAGGC
	Nmt1 cl.L	Nmt1-/-	TbC1	Nmt1_sg2r	aaacCACCCACTACCACTTTCTC	Nmt1_sg6f	accgAGCCAGGCATAGACGAGGC
	Zfp42 cl.9	WT	TbC1	Rex1-sg1f	accgTCGCCCCAACCCTCAGCGG
	Zfp42 cl.23	WT	TbC1	Rex1-sg2f	accgGGATGGTGTATGTTACACG
	Zfp42 cl.8	Zfp42-/-	TbC1	Rex1-sg1f	accgTCGCCCCAACCCTCAGCGG
	Zfp42 cl.15	Zfp42-/-	TbC1	Rex1-sg2f	accgGGATGGTGTATGTTACACG
	Zfp42 cl.24	Zfp42-/-	TbC1	Rex1-sg2f	accgGGATGGTGTATGTTACACG
	Zbtb25 cl.C	Zbtb25-/-	TbC1	Zbtb25_g2F	accgCTGTTTCCACTGCTACTGGG	Zbtb25_g4F	accgCGAGAAGCTGCTACTCAACG
	Zbtb25 cl.F	Zbtb25-/-	TbC1	Zbtb25_g2F	accgCTGTTTCCACTGCTACTGGG	Zbtb25_g4F	accgCGAGAAGCTGCTACTCAACG
	Zbtb25 cl.O	Zbtb25-/-	TbC1	Zbtb25_g2F	accgCTGTTTCCACTGCTACTGGG	Zbtb25_g4F	accgCGAGAAGCTGCTACTCAACG
	Zbtb2/25 cl.21	Zbtb2-/- Zbtb25-/-	Zbtb2 58 cl.O	Zbtb25_g2F	accgCTGTTTCCACTGCTACTGGG	Zbtb25_g4F	accgCGAGAAGCTGCTACTCAACG
	Zbtb2/25 cl.33	Zbtb2-/- Zbtb25-/-	Zbtb2 58 cl.O	Zbtb25_g2F	accgCTGTTTCCACTGCTACTGGG	Zbtb25_g4F	accgCGAGAAGCTGCTACTCAACG
	Zbtb2/25 cl.35	Zbtb2-/- Zbtb25-/-	Zbtb2 58 cl.O	Zbtb25_g2F	accgCTGTTTCCACTGCTACTGGG	Zbtb25_g4F	accgCGAGAAGCTGCTACTCAACG
	Znf639 cl.4	Znf639-/-	TbC1	Zfp639_gRNA2_f	accgATTGAGCTGAGTGACAAGTG	Zfp639_gRNA6_f	accgCTAATGAGTGTATTGAGCAC
	Znf639 cl.5	Znf639-/-	TbC1	Zfp639_gRNA2_f	accgATTGAGCTGAGTGACAAGTG	Zfp639_gRNA6_f	accgCTAATGAGTGTATTGAGCAC
	Znf639 cl.8	Znf639-/-	TbC1	Zfp639_gRNA2_f	accgATTGAGCTGAGTGACAAGTG	Zfp639_gRNA6_f	accgCTAATGAGTGTATTGAGCAC
	Ubn2 cl.15	WT	TbC1	Ubn2_gRNA3_f	accgAGTCCGGGATGTCATCCCCA
	Ubn2 cl.2	Ubn2-/-	TbC1	Ubn2_gRNA3_f	accgAGTCCGGGATGTCATCCCCA
	Ubn2 cl.10	Ubn2-/-	TbC1	Ubn2_gRNA2_f	accgAGAAGCACGGGTAGACCCTC
