## Supplementary Table S4 for "A BTB-Domain Transcription factor Recruits Chromatin Remodelers and a Histone Chaperone during the exit from Pluripotency"

### Sheet: AP-MS baits
Bait name	Bait sequence
Zbtb2-AVI	MDLTNHGLILLQQLNAQREFGFLCDCTVAIGDVYFKAHKSVLASFSNYFKMLFVHQTSECVRLKPTDIQPDIFSYLLHLMYTGKMAPQLIDPVRLEQGIKFLHAYPLIQEASLASQGSFSHPEQVFPLASSLYGIQIADHQLRQATKMNLGPEKLGREPRPQASRMNQEPVPETSQLSQLTSNLAQVNRTNITPEDPLQTSLSPELVSTPVPPPPPGEETNLEASSSDEQPSSLTIAHVKPSIMKRNGSFPKYYACHLCGRRFTLRSSLREHLQIHTGVPFTAGPPGEGRGPLSLCSNAADLGKDALEVPEAGMISDSELQHISDSPIIDGQQQSETPPPSDIADIDNLEQADQEREVKRRKYECTICGRKFIQKSHWREHMYIHTGKPFKCSTCDKSF…
Zbtb2-AVI btb mut	MDLTNHGLILLQQLNAQREFGFLCDCTVAIGDVYFRAHRSVLASFSNYFRMLFVHQTSECVRLRPTDIQPDIFSYLLHLMYTGRMAPQLIDPVRLEQGIRFLHAYPLIQEASLASQGSFSHPEQVFPLASSLYGIQIADHQLRQATKMNLGPEKLGREPRPQASRMNQEPVPETSQLSQLTSNLAQVNRTNITPEDPLQTSLSPELVSTPVPPPPPGEETNLEASSSDEQPSSLTIAHVKPSIMKRNGSFPKYYACHLCGRRFTLRSSLREHLQIHTGVPFTAGPPGEGRGPLSLCSNAADLGKDALEVPEAGMISDSELQHISDSPIIDGQQQSETPPPSDIADIDNLEQADQEREVKRRKYECTICGRKFIQKSHWREHMYIHTGKPFKCSTCDKSF…
Zbtb2-AVI Znf1 mut	MDLTNHGLILLQQLNAQREFGFLCDCTVAIGDVYFKAHKSVLASFSNYFKMLFVHQTSECVRLKPTDIQPDIFSYLLHLMYTGKMAPQLIDPVRLEQGIKFLHAYPLIQEASLASQGSFSHPEQVFPLASSLYGIQIADHQLRQATKMNLGPEKLGREPRPQASRMNQEPVPETSQLSQLTSNLAQVNRTNITPEDPLQTSLSPELVSTPVPPPPPGEETNLEASSSDEQPSSLTIAHVKPSIMKRNGSFPKYYAGHLGGRRFTLRSSLREHLQIHTGVPFTAGPPGEGRGPLSLCSNAADLGKDALEVPEAGMISDSELQHISDSPIIDGQQQSETPPPSDIADIDNLEQADQEREVKRRKYECTICGRKFIQKSHWREHMYIHTGKPFKCSTCDKSF…
Zbtb2-AVI Znf2 mut	MDLTNHGLILLQQLNAQREFGFLCDCTVAIGDVYFKAHKSVLASFSNYFKMLFVHQTSECVRLKPTDIQPDIFSYLLHLMYTGKMAPQLIDPVRLEQGIKFLHAYPLIQEASLASQGSFSHPEQVFPLASSLYGIQIADHQLRQATKMNLGPEKLGREPRPQASRMNQEPVPETSQLSQLTSNLAQVNRTNITPEDPLQTSLSPELVSTPVPPPPPGEETNLEASSSDEQPSSLTIAHVKPSIMKRNGSFPKYYACHLCGRRFTLRSSLREHLQIHTGVPFTAGPPGEGRGPLSLCSNAADLGKDALEVPEAGMISDSELQHISDSPIIDGQQQSETPPPSDIADIDNLEQADQEREVKRRKYEGTIGGRKFIQKSHWREHMYIHTGKPFKCSTCDKSF…
Zbtb2-AVI Znf3 mut	MDLTNHGLILLQQLNAQREFGFLCDCTVAIGDVYFKAHKSVLASFSNYFKMLFVHQTSECVRLKPTDIQPDIFSYLLHLMYTGKMAPQLIDPVRLEQGIKFLHAYPLIQEASLASQGSFSHPEQVFPLASSLYGIQIADHQLRQATKMNLGPEKLGREPRPQASRMNQEPVPETSQLSQLTSNLAQVNRTNITPEDPLQTSLSPELVSTPVPPPPPGEETNLEASSSDEQPSSLTIAHVKPSIMKRNGSFPKYYACHLCGRRFTLRSSLREHLQIHTGVPFTAGPPGEGRGPLSLCSNAADLGKDALEVPEAGMISDSELQHISDSPIIDGQQQSETPPPSDIADIDNLEQADQEREVKRRKYECTICGRKFIQKSHWREHMYIHTGKPFKGSTGDKSF…
Zbtb2-AVI Znf4 mut	MDLTNHGLILLQQLNAQREFGFLCDCTVAIGDVYFKAHKSVLASFSNYFKMLFVHQTSECVRLKPTDIQPDIFSYLLHLMYTGKMAPQLIDPVRLEQGIKFLHAYPLIQEASLASQGSFSHPEQVFPLASSLYGIQIADHQLRQATKMNLGPEKLGREPRPQASRMNQEPVPETSQLSQLTSNLAQVNRTNITPEDPLQTSLSPELVSTPVPPPPPGEETNLEASSSDEQPSSLTIAHVKPSIMKRNGSFPKYYACHLCGRRFTLRSSLREHLQIHTGVPFTAGPPGEGRGPLSLCSNAADLGKDALEVPEAGMISDSELQHISDSPIIDGQQQSETPPPSDIADIDNLEQADQEREVKRRKYECTICGRKFIQKSHWREHMYIHTGKPFKCSTCDKSF…
Zbtb2-HAF	MDLTNHGLILLQQLNAQREFGFLCDCTVAIGDVYFKAHKSVLASFSNYFKMLFVHQTSECVRLKPTDIQPDIFSYLLHLMYTGKMAPQLIDPVRLEQGIKFLHAYPLIQEASLASQGSFSHPEQVFPLASSLYGIQIADHQLRQATKMNLGPEKLGREPRPQASRMNQEPVPETSQLSQLTSNLAQVNRTNITPEDPLQTSLSPELVSTPVPPPPPGEETNLEASSSDEQPSSLTIAHVKPSIMKRNGSFPKYYACHLCGRRFTLRSSLREHLQIHTGVPFTAGPPGEGRGPLSLCSNAADLGKDALEVPEAGMISDSELQHISDSPIIDGQQQSETPPPSDIADIDNLEQADQEREVKRRKYECTICGRKFIQKSHWREHMYIHTGKPFKCSTCDKSF…
Ubn1-AVI	MSEPHRVQFTSVPGSLNPAFLKKSRKEEVGGTEQHQDCEPAAAAVRITLTLFEPDHKRCPEFFYPELVKNIRGKVKGLHPGDKKKDVLDPFNDEEKERHKVEALARKFEEKYGGKKRRKDRIQDLIDMGYGYDESDSFIDNSEAYDELVPASLTTKYGGFYINSGTLQFRQASESEDDFIKEKKKKSPKKRKLKEGGEKIKKKKKDDTYDKEKKSKKSKFSKAGFTALNASKEKKKKKYSGSLSVREMLKKFQKEKEAQKKREEEHKPVAVSSIEAQGLRELEGTSDPLLSLFGSTSDNDLLQAATAMDSLTDLDLEQLLSESPEGSPFRDMDDGSDSLGVGLDQEFRQPSSFPEGLPIPLEKRVKELAQAARAAEGESKQKFFTQDINGILLDIEVQT…
Ubn2-AVI	MKETVRLELVLKDPTDESCVEFSYPELLLCGEQRKKLVHTEDPFTDEHKERQEVEMLAKKFEMKYGGKARKHRKDRLQDLIDIGFGYDETDPFIDNSEAYDELVPASLTTKYGGFYINTGTLQFRQASDTEEDDFTDNQKHKPPKVPKIKEDDIEVKKRKRKEEGEKEKKPRKKVPKQLGVVALNSHKSEKKKKRYKDSLSLAAMIRKFQKEKDALKKESTPKVPVTPSSSSLPKPPCVTTALGDDIPDLGLNSADPDLPIFVSTNEHELFQEAENALEMLDDFDFDRLLDATSDGSPLSESGGENGNTTHPTFPSQVVPKVVPTLPEGLPVLLEKRIEDLRVAAKLFDEEGRKKFFTQDMNNILLDIELQLQELGPVIRSGVYSHLEAFVPCNKETLV…

### Sheet: Y2H constructs
	BAITS					PREYS
GENE	CONSTRUCT	FUSION	CDS		GENE	CONSTRUCT	FUSION	CDS
Zbtb2	Zbtb2	C-ter DBD	ATGGATTTGACCAACCATGGACTTATTCTACTGCAGCAGTTAAACGCTCAGCGAGAGTTTGGTTTCCTGTGTGACTGCACGGTTGCAATCGGCGATGTGTACTTCAAGGCACACAAATCAGTTCTCGCTTCATTCTCCAATTACTTTAAGATGTTGTTTGTCCATCAGACCAGTGAATGCGTCCGCCTGAAGCCCACTGACATACAGCCTGACATATTCAGCTATCTGCTCCACCTGATGTACACAGGGAAGATGGCCCCACAGCTCATCGACCCTGTGAGGCTAGAGCAAGGGATCAAATTCCTGCACGCATACCCCCTCATCCAGGAAGCCAGCCTTGCCAGCCAAGGCAGCTTTTCCCATCCCGAGCAAGTCTTCCCTCTGGCCTCATCCTTGTAC…		Zbtb2	btb	C-ter AD	ATGGATTTGACCAACCATGGACTTATTCTACTGCAGCAGTTAAACGCTCAGCGAGAGTTTGGTTTCCTGTGTGACTGCACGGTTGCAATCGGCGATGTGTACTTCAAGGCACACAAATCAGTTCTCGCTTCATTCTCCAATTACTTTAAGATGTTGTTTGTCCATCAGACCAGTGAATGCGTCCGCCTGAAGCCCACTGACATACAGCCTGACATATTCAGCTATCTGCTCCACCTGATGTACACAGGGAAGATGGCCCCACAGCTCATCGACCCTGTGAGGCTAGAGCAAGGGATCAAATTCCTGCACGCATACCCCCTCATCCAGGAAGCCAGCCTTGCCAGCCAAGGCAGCTTTTCCCATCCCGAGCAAGTCTTCCCTCTGGCCTCATCC
Zbtb2	btb	C-ter DBD	ATGGATTTGACCAACCATGGACTTATTCTACTGCAGCAGTTAAACGCTCAGCGAGAGTTTGGTTTCCTGTGTGACTGCACGGTTGCAATCGGCGATGTGTACTTCAAGGCACACAAATCAGTTCTCGCTTCATTCTCCAATTACTTTAAGATGTTGTTTGTCCATCAGACCAGTGAATGCGTCCGCCTGAAGCCCACTGACATACAGCCTGACATATTCAGCTATCTGCTCCACCTGATGTACACAGGGAAGATGGCCCCACAGCTCATCGACCCTGTGAGGCTAGAGCAAGGGATCAAATTCCTGCACGCATACCCCCTCATCCAGGAAGCCAGCCTTGCCAGCCAAGGCAGCTTTTCCCATCCCGAGCAAGTCTTCCCTCTGGCCTCATCC		Zbtb2	link	C-ter AD	ATGGGCAGCTTTTCCCATCCCGAGCAAGTCTTCCCTCTGGCCTCATCCTTGTACGGCATTCAGATTGCAGACCATCAGCTGAGACAAGCCACCAAGATGAATTTAGGGCCTGAGAAACTTGGACGGGAGCCTAGGCCACAGGCATCCAGGATGAACCAGGAGCCTGTACCAGAGACCTCGCAGCTGTCCCAGCTGACTTCAAACCTAGCCCAGGTGAATCGGACAAATATAACTCCCGAAGACCCCCTGCAGACCTCGCTGTCACCTGAACTTGTCTCCACACCTGTGCCTCCCCCTCCTCCTGGGGAGGAGACCAACCTAGAGGCCTCTTCCTCTGACGAGCAGCCATCATCCCTTACGATCGCCCACGTGAAGCCAAGCATCATGAAGAGGAATGGA…
Zbtb2	link	C-ter DBD	ATGGGCAGCTTTTCCCATCCCGAGCAAGTCTTCCCTCTGGCCTCATCCTTGTACGGCATTCAGATTGCAGACCATCAGCTGAGACAAGCCACCAAGATGAATTTAGGGCCTGAGAAACTTGGACGGGAGCCTAGGCCACAGGCATCCAGGATGAACCAGGAGCCTGTACCAGAGACCTCGCAGCTGTCCCAGCTGACTTCAAACCTAGCCCAGGTGAATCGGACAAATATAACTCCCGAAGACCCCCTGCAGACCTCGCTGTCACCTGAACTTGTCTCCACACCTGTGCCTCCCCCTCCTCCTGGGGAGGAGACCAACCTAGAGGCCTCTTCCTCTGACGAGCAGCCATCATCCCTTACGATCGCCCACGTGAAGCCAAGCATCATGAAGAGGAATGGA…		Zbtb2	Znf1-4	C-ter AD	ATGTCTTCCTCTGACGAGCAGCCATCATCCCTTACGATCGCCCACGTGAAGCCAAGCATCATGAAGAGGAATGGAAGCTTCCCCAAGTACTATGCCTGCCACCTGTGCGGCCGTCGCTTCACGCTGCGCAGCAGCCTGCGGGAGCACCTGCAGATCCACACCGGGGTACCCTTCACTGCGGGCCCGCCAGGGGAAGGCCGTGGGCCCCTGTCTCTCTGCAGCAATGCGGCCGACCTGGGCAAGGATGCTCTGGAAGTACCGGAGGCGGGGATGATCAGCGACAGCGAGCTGCAGCACATCTCCGACTCCCCCATCATCGATGGGCAGCAACAGTCGGAGACCCCACCGCCCTCAGACATTGCAGACATCGACAACTTGGAGCAGGCAGACCAAGAGAGG…
Zbtb2	Znf1-4	C-ter DBD	ATGTCTTCCTCTGACGAGCAGCCATCATCCCTTACGATCGCCCACGTGAAGCCAAGCATCATGAAGAGGAATGGAAGCTTCCCCAAGTACTATGCCTGCCACCTGTGCGGCCGTCGCTTCACGCTGCGCAGCAGCCTGCGGGAGCACCTGCAGATCCACACCGGGGTACCCTTCACTGCGGGCCCGCCAGGGGAAGGCCGTGGGCCCCTGTCTCTCTGCAGCAATGCGGCCGACCTGGGCAAGGATGCTCTGGAAGTACCGGAGGCGGGGATGATCAGCGACAGCGAGCTGCAGCACATCTCCGACTCCCCCATCATCGATGGGCAGCAACAGTCGGAGACCCCACCGCCCTCAGACATTGCAGACATCGACAACTTGGAGCAGGCAGACCAAGAGAGG…		Zbtb2	Znf1	C-ter AD	ATGTCTTCCTCTGACGAGCAGCCATCATCCCTTACGATCGCCCACGTGAAGCCAAGCATCATGAAGAGGAATGGAAGCTTCCCCAAGTACTATGCCTGCCACCTGTGCGGCCGTCGCTTCACGCTGCGCAGCAGCCTGCGGGAGCACCTGCAGATCCACACCGGGGTACCCTTCACTGCGGGCCCGCCAGGGGAAGGCCGTGGGCCCCTGTCTCTCTGCAGCAATGCGGCCGACCTGGGCAAGGATGCTCTGGAAGTACCGGAGGCGGGGATGATCAGCGACAGCGAGCTGCAGCACATCTCCGACTCCCCCATCATCGATGGGCAGCAACAGTCGGAGACCCCACCGCCC
Zbtb2	Znf1	C-ter DBD	ATGTCTTCCTCTGACGAGCAGCCATCATCCCTTACGATCGCCCACGTGAAGCCAAGCATCATGAAGAGGAATGGAAGCTTCCCCAAGTACTATGCCTGCCACCTGTGCGGCCGTCGCTTCACGCTGCGCAGCAGCCTGCGGGAGCACCTGCAGATCCACACCGGGGTACCCTTCACTGCGGGCCCGCCAGGGGAAGGCCGTGGGCCCCTGTCTCTCTGCAGCAATGCGGCCGACCTGGGCAAGGATGCTCTGGAAGTACCGGAGGCGGGGATGATCAGCGACAGCGAGCTGCAGCACATCTCCGACTCCCCCATCATCGATGGGCAGCAACAGTCGGAGACCCCACCGCCC		Zbtb2	Znf2-3	C-ter AD	ATGCCACCGCCCTCAGACATTGCAGACATCGACAACTTGGAGCAGGCAGACCAAGAGAGGGAAGTGAAGAGGCGCAAGTATGAGTGCACGATCTGCGGCCGCAAGTTCATCCAGAAAAGCCACTGGCGTGAGCACATGTACATTCACACGGGCAAACCCTTCAAGTGCAGCACCTGTGACAAGAGCTTCTGTAGGGCCAACCAGGCCGCACGCCACGTGTGCCTCAACCAGAGCATTGACACCTACACCATGGTGGACAAGCAGACACTGGAGCTCTGCACGTTCGAGGAAGGCAGCCAG
Zbtb2	Znf2-3	C-ter DBD	ATGCCACCGCCCTCAGACATTGCAGACATCGACAACTTGGAGCAGGCAGACCAAGAGAGGGAAGTGAAGAGGCGCAAGTATGAGTGCACGATCTGCGGCCGCAAGTTCATCCAGAAAAGCCACTGGCGTGAGCACATGTACATTCACACGGGCAAACCCTTCAAGTGCAGCACCTGTGACAAGAGCTTCTGTAGGGCCAACCAGGCCGCACGCCACGTGTGCCTCAACCAGAGCATTGACACCTACACCATGGTGGACAAGCAGACACTGGAGCTCTGCACGTTCGAGGAAGGCAGCCAG		Zbtb2	Znf4	C-ter AD	ATGGACAATATGCTGGTGCAGGCCAACAAGCCCTACAAGTGCAACCTGTGTGACAAGACGTTCTCCACACCCAATGAGGTGGTCAAACACTCCTGCCAGAACCAGAACTCAGACGTGTTCGCCCTGGACGAGGGGCGGTCAGTCCTGCTTGGCAGTGGGGACTCAGAAGTAACTGAACCTGACCACCCTGTGTTAGCGTCCATCAAAAAGGAACAGGAAACTGTGTTACTAGAC
Zbtb2	Znf4	C-ter DBD	ATGGACAATATGCTGGTGCAGGCCAACAAGCCCTACAAGTGCAACCTGTGTGACAAGACGTTCTCCACACCCAATGAGGTGGTCAAACACTCCTGCCAGAACCAGAACTCAGACGTGTTCGCCCTGGACGAGGGGCGGTCAGTCCTGCTTGGCAGTGGGGACTCAGAAGTAACTGAACCTGACCACCCTGTGTTAGCGTCCATCAAAAAGGAACAGGAAACTGTGTTACTAGAC		Zbtb2	Zbtb2	C-ter AD	ATGGATTTGACCAACCATGGACTTATTCTACTGCAGCAGTTAAACGCTCAGCGAGAGTTTGGTTTCCTGTGTGACTGCACGGTTGCAATCGGCGATGTGTACTTCAAGGCACACAAATCAGTTCTCGCTTCATTCTCCAATTACTTTAAGATGTTGTTTGTCCATCAGACCAGTGAATGCGTCCGCCTGAAGCCCACTGACATACAGCCTGACATATTCAGCTATCTGCTCCACCTGATGTACACAGGGAAGATGGCCCCACAGCTCATCGACCCTGTGAGGCTAGAGCAAGGGATCAAATTCCTGCACGCATACCCCCTCATCCAGGAAGCCAGCCTTGCCAGCCAAGGCAGCTTTTCCCATCCCGAGCAAGTCTTCCCTCTGGCCTCATCCTTGTAC…
Zbtb2	btb-link	C-ter DBD	ATGGATTTGACCAACCATGGACTTATTCTACTGCAGCAGTTAAACGCTCAGCGAGAGTTTGGTTTCCTGTGTGACTGCACGGTTGCAATCGGCGATGTGTACTTCAAGGCACACAAATCAGTTCTCGCTTCATTCTCCAATTACTTTAAGATGTTGTTTGTCCATCAGACCAGTGAATGCGTCCGCCTGAAGCCCACTGACATACAGCCTGACATATTCAGCTATCTGCTCCACCTGATGTACACAGGGAAGATGGCCCCACAGCTCATCGACCCTGTGAGGCTAGAGCAAGGGATCAAATTCCTGCACGCATACCCCCTCATCCAGGAAGCCAGCCTTGCCAGCCAAGGCAGCTTTTCCCATCCCGAGCAAGTCTTCCCTCTGGCCTCATCCTTGTAC…		Zbtb25	Zbtb25	N-ter AD	ATGGATACTGCTAGCCATAGCCTTGTGCTTCTGCAGCAGCTGAACATGCAGCGAGAATTCGGCTTTCTGTGTGACTGCACAGTTGCTATTGGGGATGTTTACTTCAAAGCCCACAGAGCAGTGCTTGCTGCCTTTTCTAACTACTTCAAGATGATTTTTATTCACCAAACAAGTGAATGCATAAAAATACAACCAGCTGACATCCAGCCCGATATATTCAGCTACTTGTTGCATATTATGTACACAGGAAAAGGGCCAAAACAGATTGTGGATCATAGTCGTTTGGAGGAAGGGATCCGATTTCTTCACGCTGACTACCTTTCTCACATTGCAACTGAAATGAATCAAGTGTTCTCACCAGAGACTGTGCAGACATCTAATTTGTATGGTATTCAGATT…
Zbtb2	btb-link-D2	C-ter DBD	ATGGATTTGACCAACCATGGACTTATTCTACTGCAGCAGTTAAACGCTCAGCGAGAGTTTGGTTTCCTGTGTGACTGCACGGTTGCAATCGGCGATGTGTACTTCAAGGCACACAAATCAGTTCTCGCTTCATTCTCCAATTACTTTAAGATGTTGTTTGTCCATCAGACCAGTGAATGCGTCCGCCTGAAGCCCACTGACATACAGCCTGACATATTCAGCTATCTGCTCCACCTGATGTACACAGGGAAGATGGCCCCACAGCTCATCGACCCTGTGAGGCTAGAGCAAGGGATCAAATTCCTGCACGCATACCCCCTCATCCAGGAAGCCAGCCTTGCCAGCCAAGGCAGCTTTTCCCATCCCGAGCAAGTCTTCCCTCTGGCCTCATCCTTGTAC…		Zbtb2	link-D1	C-ter AD	ATGGGCAGCTTTTCCCATCCCGAGCAAGTCTTCCCTCTGGCCTCATCCTTGTACGGCATTCAGATTGCAGACCATCAGCTGAGACAAGCCACCAAGATGAATTTAGGGCCTGAGAAACTTGGACGGGAGCCTAGGCCa
Zbtb2	btb-link-D4	C-ter DBD	ATGGATTTGACCAACCATGGACTTATTCTACTGCAGCAGTTAAACGCTCAGCGAGAGTTTGGTTTCCTGTGTGACTGCACGGTTGCAATCGGCGATGTGTACTTCAAGGCACACAAATCAGTTCTCGCTTCATTCTCCAATTACTTTAAGATGTTGTTTGTCCATCAGACCAGTGAATGCGTCCGCCTGAAGCCCACTGACATACAGCCTGACATATTCAGCTATCTGCTCCACCTGATGTACACAGGGAAGATGGCCCCACAGCTCATCGACCCTGTGAGGCTAGAGCAAGGGATCAAATTCCTGCACGCATACCCCCTCATCCAGGAAGCCAGCCTTGCCAGCCAAGGCAGCTTTTCCCATCCCGAGCAAGTCTTCCCTCTGGCCTCATCCTTGTAC…		Zbtb2	link-D2	C-ter AD	ATgcAGGCATCCAGGATGAACCAGGAGCCTGTACCAGAGACCTCGCAGCTGTCCCAGCTGACTTCAAACCTAGCCCAGGTGAATCGGACAAATATAACTCCCGAAGACCCCCTGCAGACCTCGCTGTCACCTGAACTTGTc
Zbtb2	btb-link-D1A	C-ter DBD	ATGGATTTGACCAACCATGGACTTATTCTACTGCAGCAGTTAAACGCTCAGCGAGAGTTTGGTTTCCTGTGTGACTGCACGGTTGCAATCGGCGATGTGTACTTCAAGGCACACAAATCAGTTCTCGCTTCATTCTCCAATTACTTTAAGATGTTGTTTGTCCATCAGACCAGTGAATGCGTCCGCCTGAAGCCCACTGACATACAGCCTGACATATTCAGCTATCTGCTCCACCTGATGTACACAGGGAAGATGGCCCCACAGCTCATCGACCCTGTGAGGCTAGAGCAAGGGATCAAATTCCTGCACGCATACCCCCTCATCCAGGAAGCCAGCCTTGCCAGCCAAGGCAGCTTTTCCCATCCCGAGCAAGTCTTCCCTCTGGCCTCATCCTTGTAC…		Zbtb2	link-D3	C-ter AD	ATgtCCACACCTGTGCCTCCCCCTCCTCCTGGGGAGGAGACCAACCTAGAGGCCTCTTCCTCTGACGAGCAGCCATCATCCCTTACGATCGCCCACGTGAAGCCAAGCATCATGAAGAGGAATGGAAGCTTCCCCAAGTAC
Zbtb2	btb-link-D1B	C-ter DBD	ATGGATTTGACCAACCATGGACTTATTCTACTGCAGCAGTTAAACGCTCAGCGAGAGTTTGGTTTCCTGTGTGACTGCACGGTTGCAATCGGCGATGTGTACTTCAAGGCACACAAATCAGTTCTCGCTTCATTCTCCAATTACTTTAAGATGTTGTTTGTCCATCAGACCAGTGAATGCGTCCGCCTGAAGCCCACTGACATACAGCCTGACATATTCAGCTATCTGCTCCACCTGATGTACACAGGGAAGATGGCCCCACAGCTCATCGACCCTGTGAGGCTAGAGCAAGGGATCAAATTCCTGCACGCATACCCCCTCATCCAGGAAGCCAGCCTTGCCAGCCAAGGCAGCTTTTCCCATCCCGAGCAAGTCTTCCCTCTGGCCTCATCCTTGTAC…		Zbtb2	link-D4	C-ter AD	ATGGACCATCAGCTGAGACAAGCCACCAAGATGAATTTAGGGCCTGAGAAACTTGGACGGGAGCCTAGGCCACAGGCATCCAGGATGAACCAGGAGCCTGTACCAGAGACCTCGCAGCTGTCCCAGCTGACTTCAAACCTA
Zbtb2	btb-link-D1C	C-ter DBD	ATGGATTTGACCAACCATGGACTTATTCTACTGCAGCAGTTAAACGCTCAGCGAGAGTTTGGTTTCCTGTGTGACTGCACGGTTGCAATCGGCGATGTGTACTTCAAGGCACACAAATCAGTTCTCGCTTCATTCTCCAATTACTTTAAGATGTTGTTTGTCCATCAGACCAGTGAATGCGTCCGCCTGAAGCCCACTGACATACAGCCTGACATATTCAGCTATCTGCTCCACCTGATGTACACAGGGAAGATGGCCCCACAGCTCATCGACCCTGTGAGGCTAGAGCAAGGGATCAAATTCCTGCACGCATACCCCCTCATCCAGGAAGCCAGCCTTGCCAGCCAAGGCAGCTTTTCCCATCCCGAGCAAGTCTTCCCTCTGGCCTCATCCTTGTAC…		Zbtb2	link-D5	C-ter AD	ATGGCCCAGGTGAATCGGACAAATATAACTCCCGAAGACCCCCTGCAGACCTCGCTGTCACCTGAACTTGTCTCCACACCTGTGCCTCCCCCTCCTCCTGGGGAGGAGACCAACCTAGAGGCCTCTTCCTCTGACGAGCAG
Zbtb2	btb-link-D1D	C-ter DBD	ATGGATTTGACCAACCATGGACTTATTCTACTGCAGCAGTTAAACGCTCAGCGAGAGTTTGGTTTCCTGTGTGACTGCACGGTTGCAATCGGCGATGTGTACTTCAAGGCACACAAATCAGTTCTCGCTTCATTCTCCAATTACTTTAAGATGTTGTTTGTCCATCAGACCAGTGAATGCGTCCGCCTGAAGCCCACTGACATACAGCCTGACATATTCAGCTATCTGCTCCACCTGATGTACACAGGGAAGATGGCCCCACAGCTCATCGACCCTGTGAGGCTAGAGCAAGGGATCAAATTCCTGCACGCATACCCCCTCATCCAGGAAGCCAGCCTTGCCAGCCAAGGCAGCTTTTCCCATCCCGAGCAAGTCTTCCCTCTGGCCTCATCCTTGTAC…		Hira	Hira	C-ter AD	ATGAAGCTCTTGAAGCCAACCTGGGTCAACCACAATGGGAAGCCAATTTTTTCAGTTGATATTCACCCTGATGGGACCAAGTTTGCAACTGGAGGACAAGGGCAGGATTCTGGGAAGGTTGTGATCTGGAATATGTCTCCAGTCCTCCAGGAGGATGACGAGAAGGATGAAAATATTCCCAAGATGCTTTGCCAGATGGACAATCACTTAGCATGTGTGAACTGTGTGCGGTGGTCAAACAGTGGGATGTATTTAGCTTCTGGGGGAGATGACAAACTGATTATGGTGTGGAAGCGGGCTACGTACATTGGGCCCAGCACTGTGTTTGGTTCCAGTGGTAAGCTTGCCAATGTGGAGCAATGGCGGTGTGTCTCCATCCTCCGGAGTCACTCAGGCGAT…
Zbtb2	btb-link-D1E	C-ter DBD	ATGGATTTGACCAACCATGGACTTATTCTACTGCAGCAGTTAAACGCTCAGCGAGAGTTTGGTTTCCTGTGTGACTGCACGGTTGCAATCGGCGATGTGTACTTCAAGGCACACAAATCAGTTCTCGCTTCATTCTCCAATTACTTTAAGATGTTGTTTGTCCATCAGACCAGTGAATGCGTCCGCCTGAAGCCCACTGACATACAGCCTGACATATTCAGCTATCTGCTCCACCTGATGTACACAGGGAAGATGGCCCCACAGCTCATCGACCCTGTGAGGCTAGAGCAAGGGATCAAATTCCTGCACGCATACCCCCTCATCCAGGAAGCCAGCCTTGCCAGCCAAGGCAGCTTTTCCCATCCCGAGCAAGTC		Hira	Hira-D1	C-ter AD	ATGAAGCTCTTGAAGCCAACCTGGGTCAACCACAATGGGAAGCCAATTTTTTCAGTTGATATTCACCCTGATGGGACCAAGTTTGCAACTGGAGGACAAGGGCAGGATTCTGGGAAGGTTGTGATCTGGAATATGTCTCCAGTCCTCCAGGAGGATGACGAGAAGGATGAAAATATTCCCAAGATGCTTTGCCAGATGGACAATCACTTAGCATGTGTGAACTGTGTGCGGTGGTCAAACAGTGGGATGTATTTAGCTTCTGGGGGAGATGACAAACTGATTATGGTGTGGAAGCGGGCTACGTACATTGGGCCCAGCACTGTGTTTGGTTCCAGTGGTAAGCTTGCCAATGTGGAGCAATGGCGGTGTGTCTCCATCCTCCGGAGTCACTCAGGCGAT…
Bach1	B1	C-ter DBD	ATGTCTGTGAGTGAGAGTGCGGTATTTGCCTACGAGTCCTCTGTGCATAGCACCAACGTCTTGCTCAGCCTCAATGACCAGCGGAAGAAGGATGTCCTGTGTGATGTGACTGTCCTGGTGGAGGGCCAGCGGTTCCGAGCCCACCGCTCGGTGCTGGCTGCGTGCAGCAGCTACTTCCACTCGAGAATCGTAGGCCAGACTGACGCAGAGCTCACCGTCACACTGCCTGAAGAGGTAACGGTTAAAGGATTTGAACCTTTAATTCAGTTTGCCTACACTGCCAAACTCATTTTAAGTAAAGACAATGTTGACGAAGTGTGCAGGTGTGTGGAGTTTCTAAGCGTACACAATATCGAGGAATCCTGCTTCCAGTTTCTCAAGTTTAAGTTTTTGGACTCC…		Hira	Hira-D2	C-ter AD	ATGCTGAGTGAGGAGGAAAAGAGCCGAATTCACCAGTCTACCTATGGCAAGAGCCTGGCAATAATGACTGAGGCCCAGCTTTCCACAGCTGTTATTGAGAACCCTGAGATGCTCAAGTACCAGCGGAGACAGCAACAGCAGCAGCTGGATCAGAAGAATGCCACTACTAGGGAGACAAGCTCAGCATCCTCAGTCACGGGTGTGGTCAATGGGGAAAGTCTAGAAGATATCAGAAAGAATCTTTTGAAGAAACAAGTGGAAACTCGGACAGCAGATGGTCGGAGGAGAATCACGCCTCTTTGCATAGCACAGCTGGACACTGGGGACTTCTCCACGGCATTCTTCAACAGCATCCCACTCTCCAGCTCCCTAGCAGGCACCATGCTCTCCTCTCCTAGT…
Bach2	B2	C-ter DBD	ATGTCTGTGGATGAGAAGCCTGGCTCCCCCATGTATGTATATGAGTCCACAGTCCACTGTGCCAACATCCTCCTGGGCCTCAATGACCAACGGAAGAAGGACATTCTCTGTGACGTGACGCTGATCGTGGAGAGGAAGGAGTTCCGAGCCCACCGGGCTGTGCTGGCCGCATGCAGTGAATACTTCTGGCAAGCACTGGTTGGACAGACGAAAGATGACTTGGTGGTCAGCTTGCCTGAGGAGGTCACGGCCAGGGGCTTTGGGCCACTGCTACAGTTTGCCTACACTGCCAAGCTGTTACTCAGCAGAGAGAACATCCGGGAGGTCATCCGCTGTGCTGAGTTCCTGCGCATGCACAATCTGGAGGACTCCTGCTTCAGCTTCCTGCAGACCCAGCTC…		Hira	Hira-D3	C-ter AD	ATGAAAGAGCAGAACCTCGTCAAGGAGCTGAGGTCCCGGGAACTGGAGAGCAGCAGTGACAGCGATGAGAAGGTCCACCTAGCCAAGCCCTCTTCACTGTCCAAGCGCAAACTTGAGCTTGAGGTAGAGACGGTGGAAAAGAAGAAGAAAGGTCGCCCTAGGAAGGATTCACGTCTTTTACCCATGTCTCTGTCCGTCCAGTCTCCAGCTGCCCTGTCTACAGAGAAGGAGGCCATGTGTCTGTCTGCACCAGCACTTGCACTGAAGCTGCCAATTCCAGGCCCACAGAGAGCGTTCACCCTCCAGGTGAGCTCTGACCCCTCCATGTACATTGAGGTGGAGAATGAAGTGACCACCGTTGGGGGGATAAGGCTGAGTCGCCTGAAGTGCAACCGTGAA…
Nacc1	N1	C-ter DBD	ATGGCGCAGACCTTACAGATGGAGATTCCAAACTTCGGCAACAGCATCCTTGAGTGCCTCAATGAGCAGCGGCTACAGGGACTATACTGTGACGTGTCAGTAGTGGTGAAGGGCCATGCCTTCAAAGCCCACCGTGCTGTGCTGGCCGCTAGTAGCTCTTACTTCCGGGACCTCTTCAACAGCAGCCGCAGTGCTGTGGTAGAACTGCCGGCCGCTGTGCAGCCACAGTCATTCCAGCAGATCCTCACATTTTGTTACACAGGCCGGCTGAGCATGAACATGGGAGACCAGTTTCTGCTCATCTACACAGCCGGCTTCCTGCAGATCCAGGAGATCATGGAGAAAGGCACTGAGTTCTTCCTCAAAGTTAGCTCTCCAAGTTGCGACTCCCAGGGCCTG…		Cabin1	Cabin1	N-ter AD	ATGATTCGAATTGCAGCCTTAAATGCCAGCTCCACGATTGAGGATGACCATGAAGGAAGCTTCAAAAGTCACAAAATCCAGACAAAGGAGGCTCAGGAAGCAGAAGCCTTTGCCCTATACCACAAGGCCCTGGATCTACAAAAACATGACAGGTTCGAGGAGTCCGCCAAGGCCTACCACGAGCTTCTGGAGGCTCGCCTGCTGCGGGAGGCAGTGTCATCCGGAGATGAGAAGGAAGGGCTGAAACACCCTGGACTGATACTGAAATATTCTACATATAAGAACCTGGCCCAGCTGGCGGCCCAGCGAGAGGACCTGGAGACCGCCATGGAATTTTATTTGGAGGCAGTGATGCTGGATTCCACAGACGTCAACCTTTGGTACAAAATTGGACACGTC…
Nacc2	N2	C-ter DBD	ATGTCTCAGATGCTGCACATCGAGATCCCCAACTTCGGGAACACAGTGCTTGGCTGTCTCAACGAACAGCGCCTGTTAGGCCTCTACTGTGATGTGTCCATCGTGGTCAAAGGCCAGGCCTTCAAGGCCCACCGTGCCGTCTTGGCCGCCAGCAGCCTCTATTTCCGAGACCTCTTCAGTGGTAATAGCAAGAGTGCATTCGAGCTGCCGGGCACGGTGCCGCCTGCCTGCTTCCAGCAGATTCTGTCCTTCTGCTACACAGGTAAGCTTACCATGGCGGCCAGCGAGCAGCTCGTGGTCATGTACACAGCCGGCTTCCTGCAGATCCAGCACATCGTGGAGCGGGGCACAGATCTCATGTTCAAGGTGAGCTCACCCCACTGTGACTCGCAGACCGCC…		Ubn2	Ubn2-D1	C-ter AD	ATGAAGGAGACGGTTCGCCTGGAGCTGGTGCTCAAGGACCCCACGGACGAAAGCTGCGTGGAGTTCAGCTACCCGGAGCTGCTGCTGTGCGGAGAACAACGGAAGAAACTTGTTCATACAGAAGATCCATTTACTGATGAGCATAAGGAGAGGCAAGAAGTGGAAATGTTGGCTAAGAAGTTTGAAATGAAATATGGTGGGAAAGCCCGTAAACACCGGAAGGATCGGCTACAAGATTTAATTGATATAGGCTTTGGCTATGATGAGACAGATCCATTTATTGATAACTCAGAGGCTTATGACGAATTAGTCCCTGCTTCTCTAACAACAAAATATGGAGGCTTCTATATCAACACTGGCACTCTGCAGTTCCGCCAGGCTTCAGACACTGAAGAAGAT…
Zbtb1	Z1	C-ter DBD	ATGGCAAAGCCCAGCCACAGCAGCTATGTCCTGCAGCAGCTCAACAACCAAAGAGAGTGGGGCTTTCTCTGTGACTGCTGTATCGCTATCGACGACATCTACTTCCAAGCACACAAAGCCGTCCTGGCTGCCTGTAGCTCCTACTTTAGGATGTTTTTCATGAACCATCAGCACAGTACTGCACAACTGAACCTCAGCAACATGAAGATAAGTGCTGAGTGCTTTGATCTCATTTTGCAGTTCATGTATTTAGGAAAGATCATGACCGCTCCTTCCAGTTTCGAGCAGTTCAAAGTGGCAATGAACTACCTCCAGCTGTACAATGTTCCTGACTGCTTGGAAGACATACAGGACGCAGACTGTTCTAGTTCAAAGTGTTCGTCTTCTGCCTCCAGCAGG…		Ubn2	Ubn2-D2	C-ter AD	ATGTCATCTTCCTCTCTGCCTAAGCCCCCTTGTGTCACAACAGCCCTTGGGGATGACATCCCGGACTTAGGTCTGAACAGTGCTGACCCAGACCTCCCTATTTTTGTTAGCACAAATGAACATGAACTGTTTCAGGAAGCTGAAAATGCCCTAGAGATGCTAGATGATTTTGACTTTGACAGATTACTGGATGCTACTTCTGACGGAAGTCCCCTCTCTGAGTCAGGGGGAGAAAATGGAAATACCACCCATCCCACCTTCCCCTCTCAGGTTGTGCCCAAGGTGGTACCTACACTTCCAGAGGGTCTACCCGTGCTTCTTGAGAAACGCATTGAGGACCTTCGTGTAGCTGCCAAACTTTTTGATGAAGAAGGAAGGAAAAAATTCTTTACACAGGAT…
Zbtb2	Z2	C-ter DBD	ATGGATTTGACCAACCATGGACTTATTCTACTGCAGCAGTTAAACGCTCAGCGAGAGTTTGGTTTCCTGTGTGACTGCACGGTTGCAATCGGCGATGTGTACTTCAAGGCACACAAATCAGTTCTCGCTTCATTCTCCAATTACTTTAAGATGTTGTTTGTCCATCAGACCAGTGAATGCGTCCGCCTGAAGCCCACTGACATACAGCCTGACATATTCAGCTATCTGCTCCACCTGATGTACACAGGGAAGATGGCCCCACAGCTCATCGACCCTGTGAGGCTAGAGCAAGGGATCAAATTCCTGCACGCATACCCCCTCATCCAGGAAGCCAGCCTTGCCAGCCAAGGCAGCTTTTCCCATCCCGAGCAAGTCTTCCCTCTGGCCTCATCCTTGTAC…		Ubn2	Ubn2-D3	C-ter AD	ATGTCTTCAATTCAGAACCCTAAAGTTTCCTTAGAACCTTTGCCAGCCAGGCTACTCCAGCAAGGACTGCAAAGGTCAAGCCAGATACATGCTTCTTCCTCTTCACAGACTCATGTCTCCTCCTCCCAAGCCCAAGCTGCTGCCTCCTCTCATGCTCTGGGAACATCAGAGGCCCAAGATGCTTCTTCGTTAACACAAGTCACAAAGGTGCACCAGCACTCAGCTGTCCAGCAGAACTATGTGTCTCCATTGCAAGCCACCATTAGTAAATCACAGACCAACCCAGTGGTGAAATTAAGTAATAACCCCCAACTTTCCTGTTCGTCCCAACTACTCAAGACTTCAGATAAGCCACTGATGTATCGCCTCCCTTTGTCTACCCCATCACCTGGAAATGGT…
Zbtb3	Z3	C-ter DBD	ATGGAGTTCCCAGAACACAGTCAGCAGCTGCTTCAGAGCCTGCGGGAGCAACGGTCCCAGGGTTTCCTTTGTGACTGCACTGTGATGGTTGGTAGTACCCAGTTCTTGGCCCATCGGGCTGTGCTGGCCTCCTGCAGCCCATTCTTTCAGCTTTTCTACAAGGAGCGGGAATTGGACAAGAGGGACCTGGTGTGTATTCACAATGAGATTGTCACGGCCCCAGCCTTTGGGTTGCTTTTGGACTTTATGTATGCTGGCCAGCTGGCCCTTAGGGGAGATACTCCTCTAGAAGATGTGCTGGCAGCTGCCAGCTACTTGCACATGAATGACATTGTTAAGGTTTGTAAGCAACGATTGCAGGCCCGAGCTCTGGCAGAGGCAGACAGTACCAAGAAGGAA…		Ubn2	Ubn2-D4	C-ter AD	ATGTCCCTTTCTCTGGCTGCCATGATACGGAAATTTCAAAAAGAGAAGGATGCATTGAAGAAGGAATCTACCCCTAAAGTCCCAGTGACCCCATCATCTTCCTCTCTGCCTAAGCCCCCTTGTGTCACAACAGCCCTTGGGGATGACATCCCGGACTTAGGTCTGAACAGTGCTGACCCAGACCTCCCTATTTTTGTTAGCACAAATGAACATGAACTGTTTCAGGAAGCTGAAAATGCCCTAGAGATGCTAGATGATTTTGACTTTGACAGATTACTGGATGCTACTTCTGACGGAAGTCCCCTCTCTGAGTCAGGGGGAGAAAATGGAAATACCACCCATCCCACCTTCCCCTCTCAGGTTGTGCCCAAGGTGGTACCTACACTTCCAGAGGGTCTA…
Zbtb4	Z4	C-ter DBD	ATGCCACCCCCTGCAGAGGTGACGGACCCATCCCATGCCCCAGCTGTCCTGCATCAGCTCAATGAGCAGCGGCTCCGTGGCCTCTTCTGTGACGTCACCCTCATAGCTGGAGACACCAAGTTCCCTGCTCACCGCAGTGTCCTGGCCGCCTCTAGTCCCTTCTTCAGAGAAGCCCTACTAGCTTCAGCCCCACTGCCCCTTCCACCAGTTACTGGCGGCTCAGCCCCCAGCCCCGCAACCACCACAGCTGCCTCCTCTTCGTCCTCCTCTCCCCCTCCAGCCTCTCCTCACTCTTCATCTCCTCCCCGGGTGCTAGAGCTGCCCGGGGTCCCAGCAGCTGCCTTCTCCGATGTCCTCAACTTCATCTATAGTGCCCGGCTTGCACTCCCTGGCGGTGGT…		Ubn2	Ubn2-D5	C-ter AD	ATGTCCTTCATGGAGACGGAGGTGAAGCCACTGTGGCCTAAGGGCTGGATGCAGGCAAGAATGCTTTTTAAGGAAAGCCGGAGTGTGCATAATCATCTTACTTCTGCTCCGGCAAAGAAAAAGGTGATTCCTGCATCAAAACCCAAAGTCAAGGAATGTAGCCCCAAAAAAGACCCCAAAGCTCCTGCATCCGTGGTGGCTTCAGGTGGCGGTCCTTCCACGAGCTCCAGCACATCCATCGTTGCCTCAGCCAGCTCTAGCTCAGCACCAGCCCAAGAAACCATCTGCCTTGATGACTCCCTCGATGAAGACCTTTCTTTCCCCTCAGCCTCACTGGATCTTGTATCTGAAGCTCTAGCTGTCATCAACAATGGGAACAAGGGCCCCTCAGTTGGTTCA…
Zbtb5	Z5	C-ter DBD	ATGGATTTTCCTGGTCACTTTGAGCAGATCTTTCAGCAGCTGAACTACCAGAGACTTCATGGGCAGCTGTGTGACTGTGTCATTGTAGTGGGGAACAGGCATTTCAAAGCCCACCGCTCCGTGCTGGCAGCATGCAGTACGCATTTCCGAGCACTGTTCTCGGTGGCGGAAGGAGATCAGACCATGAACATGATCCAGCTAGATAGTGAGGTGGTGACAGCCGAGGCCTTCGCCGCCCTGATTGACATGATGTATACCTCCACCCTCATGCTAGGGGAGAGCAACGTTATGGATGTCTTATTGGCAGCCTCTCACCTGCATCTGAACTCCGTTGTTAAGGCATGTAAACATTACCTGACGACAAGGACGCTCCCCATGTCTCCCTCTAGTGAGCGTGCT…		Ubn2	Ubn2-D2-tC	N-ter AD	ATGTCATCTTCCTCTCTGCCTAAGCCCCCTTGTGTCACAACAGCCCTTGGGGATGACATCCCGGACTTAGGTCTGAACAGTGCTGACCCAGACCTCCCTATTTTTGTTAGCACAAATGAACATGAACTGTTTCAGGAAGCTGAAAATGCCCTAGAGATGCTAGATGATTTTGACTTTGACAGATTACTGGATGCTACTTCTGACGGAAGTCCCCTCTCTGAGTCAGGGGGAGAAAATGGAAATACCACCCATCCCACCTTCCCCTCTCAGGTTGTGCCCAAGGTGGTACCTACACTTCCAGAGGGTCTACCCGTGCTTCTTGAGAAACGCATTGAGGACCTTCGTGTAGCTGCCAAACTTTTTGATGAAGAAGGAAGGAAAAAATTCTTTACACAGGAT…
Zbtb6	Z6	C-ter DBD	ATGGCTGCTGAGTCTGATGTTCTACACTTCCAGTTTGAACAGCAAGGAGATGTGGTCCTACAGAAAATGAATCTCTTGAGACAGCAGAATTTATTTTGTGATGTATCCATTTATATTAACGATACTGAGTTCCAGGGGCACAAGGTGATTTTGGCTGCTTGCTCCACTTTCATGAGAGATCAGTTTTTACTCACACAGTCAAAACATGTCAGAATCACCATTCTACAGAGTGCAGAAGTAGGCTGGAAGTTGCTGTTGTCCTGCTATACTGGAGCACTTGAAGTAAAAAGAAAAGAGCTTTTGAAATACTTGACTGCTGCCAGTTACCTTCAGATGGTTCACATTGTAGAAAAATGCACAGAAGCT		Ubn2	Ubn2-D2-tN	N-ter AD	ATGCTTCCAGAGGGTCTACCCGTGCTTCTTGAGAAACGCATTGAGGACCTTCGTGTAGCTGCCAAACTTTTTGATGAAGAAGGAAGGAAAAAATTCTTTACACAGGATATGAATAATATTCTTCTGGACATCGAGTTACAGCTACAAGAACTAGGTCCTGTCATTCGTAGTGGTGTCTACTCCCATCTTGAAGCATTTGTGCCATGCAATAAGGAAACACTGGTAAAACGTCTAAAGAAGTTACACCTTAATGTTCAGGATGATCGTTTAAGAGAACCTCTACAGAAGCTGAAGCTGGCAGTTAGCAACGTCATGCCTGAACAGCTGTTTAAATACCAGGAGGACTGCCAGGCTCGCAGTCAAGCCAAATGTGCCAAGTTGCAAGCAGATGAAGAACGG…
Zbtb7a	Z7	C-ter DBD	ATGGCTGGCGGCGTGGACGGCCCCATCGGGATCCCGTTCCCGGACCACAGCAGCGACATCCTGAGCGGCCTGAACGAGCAGCGGACTCAGGGGCTGCTTTGCGACGTGGTGATTCTTGTGGAAGGACGTGAGTTCCCCACGCACCGCTCGGTGCTGGCCGCCTGCAGCCAGTACTTCAAGAAGCTGTTCACGTCGGGAGCTGTAGTGGACCAGCAGAACGTGTACGAGATCGACTTCGTGAGTGCCGAGGCACTGACGGCGCTCATGGACTTCGCCTACACCGCCACGCTCACGGTCAGCACGGCCAATGTGGGCGACATCCTGAGTGCAGCACGGCTGCTGGAGATCCCGGCCGTGAGCCACGTGTGCGCCGACCTGCTGGAGCGTCAGATTCTGGCG…		Ubn2	Ubn2-D5-1	N-ter AD	ATGAAGGAATGTAGCCCCAAAAAAGACCCCAAAGCTCCTGCATCCGTGGTGGCTTCAGGTGGCGGTCCTTCCACGAGCTCCAGCACATCCATCGTTGCCTCAGCCAGCTCTAGCTCAGCACCAGCCCAAGAAACCATCTGCCTTGATGACTCCCTCGATGAAGACCTTTCTTTCCCCTCAGCCTCACTGGATCTTGTATCTGAAGCTCTAGCTGTCATCAACAATGGGAACAAGGGCCCCTCAGTTGGTTCAAGGCTAAATGTGCCAACTACAAAACCTCGTCCAGGACTGAGAGAAGAAAAGCTAGCAAGTATCATGAGTAAGTTACCACTGGCTACTCCCAAAAAACTAGATTCTACTCAGACTGCTCACTCATCAAGTCTTATTGCTGGTCACACG…
Zbtb7b	Z15	C-ter DBD	ATGGGGAGCCCCGAGGATGACCTGATTGGAATCCCATTCCCAGACCACAGCAGCGAGCTCCTGAGCTGCCTGAACGAGCAGCGCCAGCTGGGCCATCTGTGCGACCTCACCATCAGGACGCAGGGTCTTGAGTACCGCACCCACAGGGCTGTGCTGGCTGCCTGTAGCCACTACTTCAAGAAGCTCTTTACGGAGGGAGGAGGGGGAACCGTGATGGGAACAGGGGGTGGTGGGACGGCTTCTGGGGGAGCAGGGGCCGGTGTGTGTGAGCTGGACTTTGTAGGGCCAGAGGCCCTAGGTGCCCTGCTCGAGTTTGCTTACACAGCCACACTGACCACCAGCAGCGCCAATATGCCGGCTGTACTCCAAGCTGCTCGGCTACTGGAAATCCCGTGTGTC…		Ubn2	Ubn2-D5-2	N-ter AD	ATGTCCACGAGCTCCAGCACATCCATCGTTGCCTCAGCCAGCTCTAGCTCAGCACCAGCCCAAGAAACCATCTGCCTTGATGACTCCCTCGATGAAGACCTTTCTTTCCCCTCAGCCTCACTGGATCTTGTATCTGAAGCTCTAGCTGTCATCAACAATGGGAACAAGGGCCCCTCAGTTGGTTCAAGGCTAAATGTGCCAACTACAAAACCTCGTCCAGGACTGAGAGAAGAAAAGCTAGCAAGTATCATGAGTAAGTTACCACTGGCTACTCCCAAAAAACTAGATTCTACTCAGACTGCTCACTCATCAAGTCTTATTGCTGGTCACACGGGGCCAGTACCAAAGAAACCCCAGGATTTAGCTCATACTGGTATTTCTTCAGGCCTTATTGCTGGT…
Zbtb7c	Z36	C-ter DBD	ATGGCCAATGACATTGATGAGCTGATCGGCATCCCTTTCCCTAACCACAGCAGCGAGGTGCTGTGCAGCCTCAACGAGCAGCGGCACGCGGGGCTGCTGTGTGACGTGCTGCTGGTGGTCCAGGAGCAAGAGTACCGAACACACCGCTCAGTGCTGGCGGCCTGCAGCAAATACTTCAAGAAGCTCTTCACAGCCGGGAGCCTGGCCAGCCAGCCCTACGTGTATGAGATCGACTTTGTCCAGCCCGAAGCTCTGGCCGCCATCCTAGAGTTTGCCTACACCTCCACGCTCACCATCACCGCCTCCAACGTCAAGCACATCCTCAATGCGGCCAGGATGCTGGAGATCCAGTGCATCGTGAATGTGTGCCTGGAGATCATGGAGCCCGGAGGCAGTGTC…		Ubn2	Ubn2-D5-3	N-ter AD	ATGATCTGCCTTGATGACTCCCTCGATGAAGACCTTTCTTTCCCCTCAGCCTCACTGGATCTTGTATCTGAAGCTCTAGCTGTCATCAACAATGGGAACAAGGGCCCCTCAGTTGGTTCAAGGCTAAATGTGCCAACTACAAAACCTCGTCCAGGACTGAGAGAAGAAAAGCTAGCAAGTATCATGAGTAAGTTACCACTGGCTACTCCCAAAAAACTAGATTCTACTCAGACTGCTCACTCATCAAGTCTTATTGCTGGTCACACGGGGCCAGTACCAAAGAAACCCCAGGATTTAGCTCATACTGGTATTTCTTCAGGCCTTATTGCTGGTTCTTCAtaa
Zbtb8a	Z8a	C-ter DBD	ATGGAGATCTCCTCTCACCAGTCTTACCTCCTGCAGCAACTGAATGAGCAGCGCAGGCAAGATGTGTTTTGTGACTGCAGTATTCTCGTGGAAGGCAAGGTCTTCAAAGCGCATCGGAATGTCTTGTTTGCAAGCAGCGGCTACTTTAAAATGCTGCTCTCTCAGAACTCAAGGGAGACGAGTCAGCCCACCACAGCCACGTTTCAGACCTTCTCCCCCGATACCTTCACAGTCATCCTGGACTTCGTATACTCCGGCAAACTCTCTCTTACGGGACAGAATGTTATAGAGGTGATGTCTGCCGCGAGCTTCCTTCAGATGACTGACGTCATTAGTGTGTGTAAGACTTTCATTAAGTCTTCCTTGGACATTAGCGAGAAAGAGAAAGATCGCTACTTC…		Ubn2	Ubn2-D5-4	N-ter AD	ATGGAAGCTCTAGCTGTCATCAACAATGGGAACAAGGGCCCCTCAGTTGGTTCAAGGCTAAATGTGCCAACTACAAAACCTCGTCCAGGACTGAGAGAAGAAAAGCTAGCAAGTATCATGAGTAAGTTACCACTGGCTACTCCCAAAAAACTAGATTCTACTCAGACTGCTCACTCATCAAGTCTTATTGCTGGTCACACGGGGCCAGTACCAAAGAAACCCCAGGATTTAGCTCATACTGGTATTTCTTCAGGCCTTATTGCTGGTTCTTCAtaa
Zbtb8b	Z8b	C-ter DBD	ATGGAGGCACAGTCCTACTGCGCCAAGCTCTTGGGGGAGTTGAATGAGCAGCGGAAACGAGACTTTTTCTGTGACTGCAGCATCATCGTGGAAGGGCGCATCTTCAAGGCCCACAGGAACATCCTATTCGCCAACAGTGGCTACTTCCGCGCCCTACTCCTTCACTACATCCAGGACAGCGGGCGGCACAGCACAGCTTCGCTGGACATCGTCACCTCCGACGCCTTCTCCACCATTCTAGACTTCCTCTACTCTGGGAAGTTGGATCTGTGTGGCGAGAATGTGATCGAAGTCATGTCAGCTGCCAGCTACCTGCAGATGAATGAGGTGGTCAACTTCTGTAAGACGTACATCAGGTCGTCCCTGGACATCTGCAGAAAGATGGAGAAGGAGGCCGCT…		Ubn2	Ubn2-D5-8	N-ter AD	ATGACTACAAAACCTCGTCCAGGACTGAGAGAAGAAAAGCTAGCAAGTATCATGAGTAAGTTACCACTGGCTACTCCCAAAAAACTAGATTCTACTCAGACTGCTCACTCATCAAGTCTTATTGCTGGTCACACGGGGCCAGTACCAAAGAAACCCCAGGATTTAGCTCATACTGGTATTTCTTCAGGCCTTATTGCTGGTTCTTCATAA
Zbtb9	Z9	C-ter DBD	ATGGATGCTTCGACTCCTTTGCCTCCCGCATCCTCATCTCCGAGATGCAACCCAGCCCCACAGACAATCCACATTGAGTTCCCTCATCATAGCTCTTCGCTGCTGGAATCCCTGAACCGCCACAGGCTGGAGGGAAAGTTCTGTGATGTGTCCCTCCTGGTTCAGGGCAGGGAACTTAGGGCTCACAAAGCAGTGTTGGCTGCTGCCTCTCCTTACTTCCATGACAAGCTGCTTTTGGGGGATGCGCCCCGACTGACTTTACCGAATGTCATCGAGGCCGATGCGTTCGAGGGACTGCTTCAGCTCATTTATTCAGGAAGCCTCCACCTGCCGCTGGATGCCCTCCCTGCCCATCTCCTTGTAGCCAGCGGCCTTCAGATGTGGCAAGTGGTAGATCGG…		Ubn2	Ubn2-D5-3b	N-ter AD	ATGATCTGCCTTGATGACTCCCTCGATGAAGACCTTTCTTTCCCCTCAGCCTCACTGGATCTTGTATCTGAAGCTCTAGCTGTCATCAACAATGGGAACAAGGGCCCCTCAGTTGGTTCAAGGCTAAATGTGCCAACTACAAAACCTCGTCCAGGACTGAGAGAAGAAAAGCTAGCAAGTATCATGAGTAAGTTACCACTGGCTACTCCCAAAAAACTAGATTCTACTCAGACTGCTCACTCATCAAGTtaa
Zbtb10	Z10	C-ter DBD	ATGGAGTCAGAAATACCATCAGAGGAGGGGTACTGTGACTTTAATAGCAGGCCAAATGAGAACTCTTATTGCTATCAACTTCTTCGACAACTAGATGAACAGAGAAAGAAAGATATTCTTTGTGATGTCAGCATTGTGGTGAGCGGGAAAATCTTTAAAGCTCATAAGAACATCCTGGTTGCAGGCAGCCGTTTCTTTAAGACTTTATATTGTGTTTCAAACAAAGAAAGCCCTAACCAAAACAATACTACCCACTTAGATATTGCTGCAGTTCAAGGTTTTTCAGTCATCTTGGACTTCCTGTATTCTGGGAACCTGGTGCTCACAAGCCAAAACGCCATTGAAGTGATGACAGTGGCTAGCTACCTTCAAATGAGTGAAGTCGTTCAAACTTGCAGG…		Ubn2	Ubn2-D5-3c	N-ter AD	ATGATCTGCCTTGATGACTCCCTCGATGAAGACCTTTCTTTCCCCTCAGCCTCACTGGATCTTGTATCTGAAGCTCTAGCTGTCATCAACAATGGGAACAAGGGCCCCTCAGTTGGTTCAAGGCTAAATGTGCCAACTACAAAACCTCGTCCAGGACTGAGAGAAGAAAAGCTAGCAAGTATCATGAGTAAGtaa
Znf913	Z11	C-ter DBD	ATGTTGGAAGAGTTGGGGTTGGATCTTGACTCTGGAGAAGAAAGTAATGAGTCGGAGGATGACCTGAGCAACTTCACCTCCCCTCCATCCACAGCCTCCAAGTCTTCCAAAAAGAAGCCAGTGTCGAAACATGAGCTGGTGTTTGTTGACACCAAAGGAGTGGTCAAACGGTCCTCTCCAAAGCATTGCCAGGCGGTTCTGAAACAGTTGAATGAGCAGAGGCTTTCCAACCAGTTCTGTGACGTCACATTGCTCATCGAGGGGGAGGAGTACAAAGCGCACAAGTCTGTCCTCTCGGCTAATAGTGAATATTTTCGAGATCTTTTTATTGAAAAAGGAGCAGTTTCTAGTCACGAGGCTGTTGTGGATCTTTCTGGTTTCTGTAAAGCAAGCTTCCTT…		Hdac1	Hdac1	N-ter AD	ATGGCGCAGACTCAGGGCACCAAGAGGAAAGTCTGTTACTACTACGACGGGGATGTTGGAAACTACTATTATGGACAAGGGCACCCCATGAAGCCTCACCGAATCCGCATGACTCACAATTTGCTGCTCAACTATGGTCTCTACCGAAAAATGGAGATCTACCGTCCTCACAAAGCCAATGCTGAGGAGATGACCAAGTACCACAGTGATGACTACATTAAATTCCTGCGTTCTATTCGCCCAGATAATATGTCTGAATACAGCAAGCAGATGCAGAGATTCAATGTTGGTGAGGACTGTCCGGTGTTTGATGGCTTGTTTGAGTTCTGTCAGTTGTCCACGGGAGGCTCTGTCGCAAGTGCTGTGAAGCTTAATAAGCAGCAGACGGACATCGCTGTG…
Zbtb12	Z12	C-ter DBD	ATGGCCTCTGGGGTGGAAGTCCTGCGCTTCCAGCTGCCTGGCCACGAGGCCGCAACGTTGCGGAACATGAACCAGCTCCGTGCAGAGGAGCGGTTCTGTGATGTGACCATCGTGGCCGACAGCCTCAAATTCCGTGGCCACAAGGTCATCCTGGCCGCCTGCTCACCGTTCCTCCGGGACCAGTTCTTGCTGAACCCCAGTTCTGAGCTGCAGGTCTCACTGATGCACAGCGCGCGTATTGTGGCGGACTTGCTCCTCTCTTGCTACACAGGCGCCCTGGAGTTCGCAGTCAGGGACATCGTGAACTACCTGACAGCAGCCTCCTACCTGCAAATGGAGCATGTAGTGGAGAAATGCCGGAACGCCCTTAGCCAGTTCATTGAGCCCAAAATAGGCCTT…		Mbd3	Mbd3	N-ter AD	ATGGAGCGGAAGAGGTGGGAGTGCCCGGCGCTCCCGCAGGGCTGGGAAAGGGAAGAAGTGCCCAGGAGGTCGGGGCTGTCGGCCGGCCACAGGGATGTCTTTTACTATAGCCCCAGCGGGAAGAAGTTCCGCAGCAAGCCACAACTGGCACGTTACCTGGGCGGATCCATGGACCTCAGCACCTTCGACTTCCGCACCGGAAAGATGTTGATGAACAAGATGAATAAGAGTCGCCAGCGTGTGCGCTATGATTCTTCCAACCAGGTCAAGGGCAAGCCTGACCTGAACACCGCGCTGCCTGTACGGCAGACTGCATCCATCTTCAAGCAACCGGTGACCAAGATCACCAACCACCCCAGCAACAAGGTCAAGAGCGACCCGCAGAAGGCAGTGGACCAG…
Zfp161	Z14	C-ter DBD	ATGGAGTTTTTCATCAGTATGTCTGAAACCATAAAATATAATGATGATGATCATAAAACGCTGTTTCTGAAAACACTGAACGAACAGCGCCTGGAGGGAGAATTCTGCGACATCGCCATCGTGGTTGAAGATGTAAAGTTCCGAGCCCACCGGTGTGTCCTCGCCGCCTGCAGCACGTACTTTAAGAAGCTTTTCAAGAAGCTAGAAGTAGACAGCTCGTCCGTCATAGAGATAGATTTCCTCCGCTCTGACATATTTGAAGAGGTGCTGAACTACATGTACACCGCCAAGATTTCCGTGAAAAAGGAGGACGTCAACTTGATGATGTCGTCCGGGCAGATTCTCGGTATCCGGTTTTTGGATAAACTGTGTTCTCAGAAGCGCGATGTGTCTAGTCCG…		Mta2	Mta2	N-ter AD	ATGGCGGCTAACATGTACCGGGTGGGAGATTACGTCTATTTTGAGAACTCCTCCAGCAATCCTTACCTGGTTAGACGGATTGAGGAGCTCAATAAGACTGCAAATGGAAATGTGGAAGCAAAGGTTGTCTGTCTTTTCCGGCGAAGGGATATTTCTAGTAGCCTCAACAGCTTGGCTGACAGTAATGCTCGGGAGTTTGAGGAGGAATCAAAACAGCCAGGGGTCTCCGAGCAGCAGAGACATCAACTGAAGCACCGAGAGCTTTTTCTTTCTCGGCAGTTTGAATCATTACCAGCCACCCACATAAGGGGGAAGTGCAGCGTGACTCTCTTGAACGAGACAGACATCTTAAACCAGTATCTAGACAAGGAGGACTGCTTTTTTTACTCACTGGTGTTT…
Zbtb16	Z16	C-ter DBD	ATGGATCTGACAAAGATGGGGATGATCCAGCTGCAGAACCCTAGCCACCCCACGGGGCTGCTGTGCAAGGCCAATCAGATGCGACTGGCTGGGACTTTGTGCGATGTGGTCATCATGGTGGACAGCCAGGAGTTCCATGCCCACCGGACGGTGCTAGCCTGCACCAGCAAGATGTTTGAGATCCTCTTCCACCGAAACAGCCAGCACTATACTCTAGACTTCCTCTCGCCAAAAACCTTCCAGCAGATCCTGGAGTACGCCTACACGGCCACACTGCAAGCCAAGGCGGAGGACCTGGATGACCTGCTGTATGCAGCTGAGATTTTAGAGATCGAATACCTGGAGGAGCAGTGCCTGAAGATCCTGGAGACCATCCAGGCATCTGATGACAATGACACA…		Mta3	Mta3	N-ter AD	ATGGCGGCCAACATGTACCGGGTCGGAGACTACGTTTATTTTGAGAATTCCTCCAGCAACCCGTACCTCATCAGACGGATAGAGGAGCTCAACAAGACTGCAAGTGGCAATGTGGAAGCAAAAGTCGTCTGCTTTTACAGAAGACGGGACATCTCCAACACGCTTATCATGCTCGCCGACAAGCATGCTAAAGAAACTGAGGAGGAGTCGGAGACGCCAGTTGAGGCCGACTTGACGGAGAAGCAGAAGCACCAGCTGAAACACAGGGAGCTCTTTCTGTCGCGCCAGTACGAGTCACTGCCTGCGACACATATCAGGGGGAAGTGCAGCGTGGCCCTGCTGAATGAGACAGAATCCGTGTTGTCATACCTTGACAAGGAGGATACCTTCTTCTACTCA…
Miz1	Z17	C-ter DBD	ATGGATTTCCCCCAGCACAGCCAGCGTGTCTTGGAGCAGCTGAACCAGCAGCGGCAACTGGGCCTCCTCTGTGACTGCACCTTTGTGGTGGACGGCGTTGACTTCAAGGCTCACAAGGCGGTGCTGGCAGCTTGCAGCGAGTACTTCAAGATGCTCTTTGTGGACCAGAAGGACGTGGTGCACCTAGACATCAGTAATGCGGCAGGCCTGGGGCAGGTGCTGGAGTTCATGTACACTGCTAAGCTGAGCCTTAGCCCTGAGAACGTGGACGATGTTCTGGCCGTGGCCAGCTTCCTCCAGATGCAGGATATTGTCACGGCCTGCCACACGCTCAAGTCCCTCGCTGAGCCGAGCAGCACCACTGGGGAGAGCGCAGACGCCTCAGCTGTGGAAGGAGGA…		Rbbp4	Rbbp4	N-ter AD	ATGGCTGACAAGGAAGCGGCCTTTGACGACGCAGTGGAAGAACGGGTGATCAACGAGGAGTACAAAATATGGAAGAAGAACACCCCTTTTCTTTATGATTTGGTGATGACCCATGCCCTGGAGTGGCCCAGCTTAACTGCCCAGTGGCTTCCAGATGTGACCAGGCCTGAAGGGAAAGATTTCAGCATTCATCGGCTTGTCCTGGGAACACACACATCTGATGAACAGAACCACCTGGTGATTGCCAGTGTCCAGCTCCCTAATGATGATGCTCAGTTTGATGCATCCCATTATGACAGTGAAAAAGGAGAATTTGGAGGTTTTGGTTCTGTCAGTGGGAAAATTGAAATAGAAATCAAGATCAACCATGAAGGAGAAGTGAACAGGGCCCGGTACATG…
Zfp238	Z18	C-ter DBD	ATGTGTCCTAAAGGTTATGAAGACAGTATGGAGTTTCCAGACCACAGCAGACATTTGCTGCAGTGTCTGAGCGAGCAGAGGCACCAGGGCTTTCTTTGTGACTGCACTGTTCTGGTGGGAGATGCCCAGTTCCGGGCACACCGAGCTGTTCTGGCTTCATGCAGCATGTATTTCCACCTCTTTTACAAGGACCAGCTGGACAAAAGAGACATTGTTCATCTGAACAGCGACATTGTGACAGCCCCCGCTTTCGCTCTCCTGCTTGAATTCATGTACGAAGGGAAACTCCAGTTCAAAGACTTGCCCATTGAGGACGTGCTAGCAGCTGCCAGTTATCTCCACATGTATGACATTGTCAAAGTCTGCAAAAAGAAGCTGAAAGAGAAAGCTACCACAGAG…		Gatad2a	Gatad2a	N-ter AD	ATGAGTGAAGAAGCATGCCGAACCCGCAGTCAGAAGCGCACCCTTGAACCTGACCTAACGGAGGATGATGTGGAGAACAAGAAAATGAAAATGGAGAAAGGGTCATCAGAGCTGACAGTGGACGGAGACAGCAGGGTGATGCCAGAGCCGAGTGCAGGCTCAGCCCAGGGGTTGCTGAGGACAACAGAGGCCATGGGCACAGGATCTGGCGAGGGGCTGTTAGGAGACGGGCCTGTGGACATGCGCACTTCACACAGTGACATGAAGTCTGAGAAGAGACCTCCCTCGCCTGATGTGATTGTGCTCTCTGACAGTGAGCAGCCATCGAGCCCAAGGGTGAATGGCCTGACCACAGTAGCCTTGAAAGACACCAGCACTGAGGCGCTCTTGAAAAGCAGC…
Patz1	Z19	C-ter DBD	ATGGAGCGGGTCAACGACGCTTCTTGCGGTCCGTCGGGCTGCTACACCTACCAGGTGAGCAGACACAGTACGGAGATGCTGCACAACCTGAACCAACAACGCAAAAACGGCGGGCGCTTTTGCGACGTGCTCCTACGAGTAGGCGACGAGAGCTTCCCAGCGCACCGCGCCGTACTGGCTGCCTGCAGCGAGTACTTTGAGTCTGTGTTCAGCGCCCAGTTAGGCGACGGCGGAGCTGCAGATGGTGGTCCTGCTGATGTGGGAGGCGCGGCGGCGGCTCCAGGCGGCGGAGCTGGAGGCAGCCGCGAACTGGAGATGCACACCATCAGTTCCAAAGTGTTCGGAGACATCCTGGACTTCGCTTATACGTCCCGAATCGTTGTGCGCCTAGAGAGCTTC…		Gatad2b	Gatad2b	N-ter AD	ATGGATAGAATGACAGAAGATGCTCTGCGCCTGAATCTTTTGAAGAGGAGTTTGGACCCAGCAGATGAGCGAGATGATGTTCTGGCAAAACGACTGAAAATGGAGGGGCATGAGGCCATGGAACGGCTGAAAATGTTAGCACTGCTCAAAAGGAAAGATTTGGCAAATCTTGAGGTGCCGCATGAGTTACCTACTAAGCAAGATGGCAGTGGTGTCAAGGGTTATGAAGAGAAACTTAATGGAAATCTCAGGCCTCATGGAGACAACAACAGGACTGCTGGAAGGCCCGGCAAAGAAAACATCAATGATGAGCCTGTGGATATGAGTGCTAGACGGAGTGAGCCAGACCGAGGAAGGCTAACTCCTTCCCCAGACATAATTGTTTTGTCTGATAATGAG…
Zbtb20	Z20	C-ter DBD	ATGACCGAGCGCATTCACAGCATCAACCTTCACAACTTCAGCAATTCCGTGCTCGAGACCCTCAACGAGCAGCGCAACCGTGGCCACTTCTGTGACGTGACGGTTCGCATCCACGGGAGCATGCTGCGCGCACATCGCTGCGTGCTGGCAGCCGGCAGCCCCTTCTTCCAAGACAAGCTGCTGCTGGGCTACAGCGACATCGAAATCCCGTCGGTGGTGTCCGTACAATCGGTGCAAAAGCTCATTGACTTCATGTACAGCGGTGTGCTGAGAGTCTCACAGTCGGAAGCTCTGCAGATCCTCACAGCCGCCAGCATCCTGCAGATCAAAACAGTCATAGATGAGTGCACTCGCATCGTGTCACAGAACGTGGGCGATGTGTTCCCAGGCATCCAGGAT…		Gatad2b	Gatad2b-D1	N-ter AD	ATGGATAGAATGACAGAAGATGCTCTGCGCCTGAATCTTTTGAAGAGGAGTTTGGACCCAGCAGATGAGCGAGATGATGTTCTGGCAAAACGACTGAAAATGGAGGGGCATGAGGCCATGGAACGGCTGAAAATGTTAGCACTGCTCAAAAGGAAAGATTTGGCAAATCTTGAGGTGCCGCATGAGTTACCTACTAAGCAAGATGGCAGTGGTGTCAAGGGTTATGAAGAGAAACTTAATGGAAATCTCAGGCCTCATGGAGACAACAACAGGACTGCTGGAAGGCCCGGCAAAGAAAACATCAATGATGAGCCTGTGGATATGAGTGCTAGACGGAGTGAGCCAGACCGAGGAAGGCTAACTCCTTCCCCAGACATAATTGTTTTGTCTGATAATGAG…
Znf295	Z21	C-ter DBD	ATGGAGGGACTGCTGCATTACATCAACCCAGCACATGCTATCTCTCTGCTCAGTGCCCTCAATGAGGAGCGCCTCAAGGGACAGCTGTGTGACGTGCTCCTGATTGTTGGGGACCAGAAATTCCGAGCTCATAAGAACGTCTTGGCTGCCAGCAGTGAGTACTTCCAGAGTTTATTCACGAATAAGGAGAACGAGGCACAGACTGTCTTTCAGCTGGACTTCTGTGAGCCTGACGCTTTTGACAACGTTCTGAACTACATTTACTCTTCTTCCCTTTTTGTGGAGAAGGGCAGCCTTGCTGCTGTGCAGGAGCTGGGGTATAGCCTTGGTATCTCCTTCCTGACCAACATCGTTGCCAAAGCCCCTCAGGCTCCTTTTCCAGCCTGTCCCAACAGGAAA…		Gatad2b	Gatad2b-D2	N-ter AD	ATGCCAGTTGTACAGAATGCAGCATCTATTGTTCAGCCATCTCCTGCACATGTGGGACAACAAGGCTTATCTAAGCTTCCCTCCCGACCCGGGGCTCAAGGAATTGAACCTCAAAATATGAGAACATTACAGGGTCACAGTGTCATCCGTTCAGCAACCAACACCACCCTTCCACACATGTTGATGTCTCAACGTGTTATTGCACCAAATCCAGCCCAACTTCAGGGCCAGCGGGGTCCACCGAAGCCTGGCATTGTACGCACCACAACACCTAACATGAATCCTGCCATCAGCTACCAACCACAGTCAAGTTCGTCTGTTCCTTGTCAGCGCACAACGTCTTCTGCCATCTATATGAACCTTGCCTCCCATATCCAACCAGGGACTGTGAACAGAGTG…
Zbtb22	Z22	C-ter DBD	ATGGAGCCGTCTGCTCTGTCACCCAGTGGGGCCACACTCCCACTGCCTCTGTCACTGGCTCCACCGCCACTGCCTCTGCCGGCAGCTGCAGTGGTACACGTGTCCTTCCCTGAGGTGACCAGTGCCCTCCTGGAATCCCTCAACCAGCAGCGGCTCCAGGGTCAGCTCTGTGATGTGTCCATCCGCGTGCAGGGACGGGAGTTCCGCGCTCACAGGGCCGTCTTGGCTGCCTCCTCTCCTTACTTCCACGACCAGGTCCTACTGAAAGGCATGACTTCCATTTCCCTGCCAAGCGTCATGGACCCAGGCGCTTTTGAGACTGTCCTGGCCTCAGCTTACACGGGCCGCCTCAGCATGGCTGCTGCGGACATTGTCAACTTCCTCACAGTGGGGTCGGTC…		Gatad2b	Gatad2b-Znf	N-ter AD	ATGAGCCCCAGTGCCATGAGTGACGCTGCCAACTCACAGGCTGCAGCCAAGTTGGCCCTTCGAAAACAGCTGGAAAAGACGCTCCTGGAGATACCACCTCCAAAGCCTCCTGCTCCCTTGCTTCACTTCCTGCCTAGTGCAGCCAATAGCGAGTTTATCTACATGGTAGGCTTGGAAGAAGTTGTACAGAGTGTCATTGACAGCCAAGGCAAAAACTGTGCCTCACTTCTGAGGGTCGAACCCTTTGTATGTGCCCAGTGCCGCACAGATTTCACCCCTCACTGGAAGCAAGAAAAGAATGGTAAGATCCTCTGTGAGCAGTGTATGACTTCCAACCAGAAAAAGGCTCTAAAAGCTGAACACACTAACCGGCTGAAAAACGCTTTCGTTAAAGCCCTA…
Gzf1	Z23	C-ter DBD	ATGGAAAGTGGCACAGTTTTGCTGGAATCCAAATCTTCACCACTCAACCTTCTGCATGAGATGCATGAGCTCCGCCTTCTGGGCCACTTGTGTGATGTCACTGTTAGCATAGAGAACCAGGGTGTCCATGAAGACTTCATGGCCCATAAAGCAGTGCTGGCGGCCACCAGCAAGTTTTTTAAGGAGGTGTTCCTAAACGAGAAGAGTGCAGATGGAACCAGGACTAATGTTTACTTGAATGAAGTTCAGGCTGTTGACTTTGCTTCGTTTCTGGAGTTTGTCTATACTGCCAAAGTGCGGGTAGAAGAAGACCGTGTGCAGCAGATGCTCGAAGTGGCTGAGAAGCTAAAGTGTTTGGACCTGTCTGAAACATGCTTGCAGCTAAAGAAGCAGATGCTG…		Gatad2b	Gatad2b-Cter	N-ter AD	ATGGCAGCACTCTCCCCAACGACAGCTCCAGCTGTATCCAGTGTCAGTAAACAGGAGACCATCATGAGACATCATACACTGCGGCAGGCTCCACAGCCCCAGAGCAGCCTCCAGCGTGGTATACCCACATCTGCCCGATCCATGCTTTCAAACTTTGCACAGGCACCCCAATTGTCTGTGCCAGGTGGCCTCCTTGGTATGCCAGGTGTCAACATTGCATACTTGAACACTGGCATCGGAGGACATAAAGCCCCAAGTTTGGCAGACCGGCAGCGTGAATACCTTTTAGACATGATCCCTCCCAGGTCTATATCGCAGTCCATCAGTGGGCAGAAATAA
Patz2	Z24	C-ter DBD	ATGGCAGACACAACCCCGGAGCCTTGTGGGCAGCTTATGGTACACTCAGACACTCACAGTGACACTGTGCTGGCCAGTCTGGAGGATCAAAGGAAGAAGGGCTTTCTTTGTGATATTACTTTAATCGTGGAGAATGTGCATTTCCGAGCCCATAAAGCCTTGCTGGCCGCCAGTAGCGAGTATTTCTCAATGATGTTTGCGGAAGAGGGCGAGATTGGCCAGTCTATCTACATGCTGGAAGGCATGGTTGCAGACACCTTTGGCATCCTGCTGGAATTTATCTATACAGGTTATCTACATGCCAGTGAGAAAACGACAGAGCAGATCCTGGCTACTGCTCAGTTCTTAAAAGTCTATGACCTGGTAAAGGCATACGCAGACTTCCAGGATAACCATAGC…		Znf639	Znf639	C-ter AD	ATGAATGAATATCCTAAAAAAAGAAAAAGGAAGACTTTACACCCTTCTCGCTATTCAGATTCTTCTGGAATAAGCAGAATTGCAGATGGAGTCAGTGGGATTTTTTCTGATCACTGTTACAGTGTCTGCTCTATGAGACAGCCAGACTTAAAATATTTTGACAACAAAGATGATGATTCTGATCCTGAGACAGCAAATGACTTGCCCAAATTTGCAGATGGAACCAAGGCCAGAAACAGGAATCAGAGCTACCTGGTTCCCAGCCCTGTGCTTAGGATTCTAGACCACACTGTCTTTTCCACAGAAAAATCTACTGAAGTTGAGATCTGTGATGAAGAATGTGCCTCACCTGAGTCAGTGCATCAGCATACTCAAGAGGAGAGCCCTATAGAAGTTCAT…
Zbtb25	Z25	C-ter DBD	ATGGATACTGCTAGCCATAGCCTTGTGCTTCTGCAGCAGCTGAACATGCAGCGAGAATTCGGCTTTCTGTGTGACTGCACAGTTGCTATTGGGGATGTTTACTTCAAAGCCCACAGAGCAGTGCTTGCTGCCTTTTCTAACTACTTCAAGATGATTTTTATTCACCAAACAAGTGAATGCATAAAAATACAACCAGCTGACATCCAGCCCGATATATTCAGCTACTTGTTGCATATTATGTACACAGGAAAAGGGCCAAAACAGATTGTGGATCATAGTCGTTTGGAGGAAGGGATCCGATTTCTTCACGCTGACTACCTTTCTCACATTGCAACTGAAATGAATCAAGTGTTCTCACCAGAGACTGTGCAGACATCTAATTTGTATGGTATTCAGATT…
Zbtb26	Z26	C-ter DBD	ATGTCTGAAAGATCAGATCTCCTTCACTTCAAGTTTGAAAATTATGGAGATTCAATGTTACAAAAAATGAACAAATTAAGAGAAGAGAATAAATTTTGTGATGTTACAGTTCTCATAGATGATGTTGAGGTGCAGGGGCATAAAATTGTTTTTGCTGCAGGTTCCCCCTTCTTAAGAGACCAGTTTTTACTGAATGATTCCCGAGAGGTGAAAATCTCCATATTACAGAGTTCTGAAGTGGGGAGACAATTGCTCTTGTCCTGTTATAGTGGTGTGCTGGAATTCCCTGAGATGGAACTGGTAAATTACTTGACTGCTGCGAGTTTTCTTCAGATGAGCCACATTGTAGAACGGTGCACACAGGCGCTGTGGAAGTTTATAAAGCCAAAACAACCAATG…
Bcl6	Z27	C-ter DBD	ATGGCCTCCCCGGCTGACAGCTGTATCCAGTTTACCCGGCACGCTAGTGATGTTCTTCTCAACCTTAATCGCCTCCGGAGTCGGGACATCTTGACGGACGTTGTCATCGTGGTGAGCCGTGAGCAGTTTAGAGCCCATAAGACAGTGCTCATGGCCTGCAGCGGCCTGTTCTACAGTATCTTCACTGACCAGTTGAAATGCAACCTTAGTGTAATCAATCTAGATCCTGAAATCAGCCCTGAGGGGTTTTGCATCCTCCTGGACTTCATGTACACATCTAGGCTCAACCTGAGGGAAGGCAATATCATGGCGGTGATGACCACAGCCATGTACCTGCAGATGGAGCATGTTGTCGACACATGCAGGAAGTTCATCAAGGCCAGTGAAGCAGAAATGGCC…
Bcl6b	Z28	C-ter DBD	ATGGGTTCCACAGCGGCCCCAGAGGGAGCTCTGGGCTACGTCCGAGAGTTCACCCGCCACTCCTCCGACGTGCTTAGCAATCTGAATGAGCTGCGCCTGCGCGGGATCCTCACTGACGTCACGCTGCTGGTTGGCGGGCAACCCCTAAGAGCGCACAAGGCAGTTCTTATCGCTTGCAGTGGCTTCTTCTATTCAATTTTCCGGGGCCGAGCGGGACTCGGGGTGGATGTACTCTCTCTGCCGGGGGGGCCAGAAGCCAGAGGCTTTGCTCCTCTTCTGGACTTCATGTATACTTCAAGGCTTCGCCTCTCTCCAGCCACTGCCCCAGCTGTCCTCGCAGCTGCCACCTATTTGCAGATGGAACACGTAGTCCAGGCGTGTCACCGTTTCATCCAAGCC…
Hic1	Z29	C-ter DBD	ATGCTGGACACGATGGAGGCGCCTGGCCATTCGAGGCAGCTACTGCTGCAGCTCAACAATCAGCGCACCAAGGGCTTCTTGTGCGACGTGATCATCGTGGTGCAGAATGCCCTCTTCCGCGCGCACAAGAACGTGCTGGCGGCCAGCAGCGCCTACCTCAAGTCCCTGGTGGTGCATGACAACCTGCTAAACCTGGACCATGACATGGTGAGCCCGGCCGTGTTCCGCCTGGTGCTGGACTTCATCTACACCGGCCGCCTGACTGACAGTGTTGAGGCCGCAGCAGCAGCAGCGGTGGCCCCGGGCGCGGAGCCGAGCCTGGGCGCTGTGCTGGCTGCTGCCAGCTACCTGCAGATCCCTGACCTCGTGGCTCTGTGCAAGAAGCGCCTCAAACGCCAC…
Hic2	Z30	C-ter DBD	ATGGGGCCAGACATGGAGCTTCCCAGCCATTCAAAACAGCTCCTGCTACAGCTGAACCAGCAGAGGGCCAAGGGCTTCCTGTGTGACGTCATCATCATGGTGGAGAACTCTATCTTCCGGGCCCACAAGAATGTCCTGGCTGCTAGCAGCATCTACTTCAAGTCCCTGGTCCTGCATGATAACCTCATCAACTTAGACACAGACATGGTCAGCTCCACTGTGTTCCAGCAGATCCTGGACTTCATCTACACAGGCAAGCTCCTGCCCAGTGACCAGCCATCTGAGCCAAACTTCAGCACTCTACTCACTGCTGCCAGCTACCTCCAGCTGCCTGAGTTGGCAGCCCTCTGTCGCCGCAAACTGAAGCGAGCTGGCAAGCCCTTTGGCCCTGGACGAGTG…
Mynn	Z31	C-ter DBD	ATGCAGTATTCACACCACTGTGAGCACCTTTTAGAGAGACTGAATAAGCAACGGGAAGCGGGATTTCTTTGCGACTGTACCGTAGTGATTGGAGAATTCCAGTTTAAGGCGCATAGGAATGTGCTTGCCTCCTTTAGTGAGTATTTTGGGGCGATCTACAGAAGCACTTCTGAGAACAATGTTTTTCTTGATCAGAGTCAGGTGAAGGCTGACGGATTTCAGAAACTGTTGGAGTTTATATATACAGGAACTTTAAATCTCGACAGTTGGAATGTTAAAGAAATCCATCAGGCTGCTGACTATCTCAAAGTAGAAGAGGTAGTAACTAAATGTAAAATAAAGATGGAGGATTTCGCTTTCATTGCTAGTCCCTCTTCTACCGAAATATCTAGTATTACT…
Zbtb32	Z32	C-ter DBD	ATGCCCCAGACCCCCACAAGACTAATCAGCCCATATGGCTCTGATAGGTTGGTACAGTTAGCGGCTAGACTCCGGCCAGCACTGTGTGATACCCTGATCACAGTAGGGGGCCTGGAGTTCCCGGCTCACAGCCTAGTGCTGGCAGGTGCAAGCCCAAGGCTTGGCTGCAGGGGCCGGTGGGCTCTGGTTGAAGACATAAGCCCTTCCACCTTTGCTCAGATTCTGACCTTTGTCTATGGAGAGAGTATAGAGCTACAGCCTGGGGAGCTGGGGGACCTTGAAGAGGCAGCCAAAGCCTTGGGGGTACAGGCCTTGGAAGAGGCCTGTCAGAGAGCTCAAAAGGGCAAGGATGAAGATGAGCTGGATCCAGGACTGAAGAGGCACCAGCAATCAGAAGAC…
Kaiso	Z33	C-ter DBD	ATGGAGAGTAGAAAACTGATTTCTGCTACAGACATTCAGTACTCTGCCAGTCTGCTGAACTCCTTGAATGAACAGCGTGGCCATGGTCTCTTTTGTGATGTTACTGTTATTGTGGAAGACCGAAAATTCCGGGCCCATAGGAACATCCTTTCAGCCTCGAGTACATACTTCCATCAGCTCTTCTCAGTTGCTGGGCAAGTTGTTGAACTAAGCTTTATAAGAGCTGAGATTTTTGCAGAAATTCTGAACTATATCTACAGTTCCAAAGTTGTCCGTGTTAGAGCAGATTTGCTTGACGAGTTAATTAAATCAGGGCAGTTACTAGGCGTGAAATTTATAGCAGAGCTTGGTGTCCCACTGTCACAGGTTAAAAGCATATCAGGTACAGAACAGGATGGT…
Zbtb34	Z34	C-ter DBD	ATGGACAACAGCAGTTTCATTCAGTTTGATGTGCCTGAGCACAGCAGCACGGTTCTGAGCCAACTAAATGAGCTCCGCCTGCAAGGGAAGCTATGTGACATCATCGTCCACATTCAGGGTCAGCCCTTCCGAGCCCACAAAGCCGTCCTCGCAGCCAGCTCCCCGTATTTCCGGGACCATTCAGCACTGAGCACTATGAGTGGCTTGTCGATCTCTGTGATTAAGAACCCCAGCGTGTTTGAGCAGTTGCTCTCCTTCTGTTACACTGGAAGGATGTCCTTGCAGCTGAAGGATGTTGTCAGTTTTCTGACCGCAGCCAGCTTTCTTCAGATGCAGTGTGTCATTGACAAGTGCACACAGATCCTAGAGAGCATCCACTCGAAGATCAGCGTGGGAGAC…
Zfp131	Z35	C-ter DBD	ATGGAGGCTGAAGAGACGATGGAATGCCTTCAGGAGTTTCCTGAACATCATAAAATGATCTTGGACCGATTGAATGAACAACGGGAGCAGGACCGGTTTACGGACATCACCCTGATTGTCGACGGACACCATTTTAAGGCCCACAAGGCTGTTTTGGCTGCCTGCAGTAAGTTCTTCTACAAATTCTTCCAGGAGTTTACTCAAGAGCCTTTGGTTGAAATTGAAGGTGTTAGTAAAATGGCTTTTCGCCACTTAATTGAGTTCACATACACAGCAAAACTAATGATACAAGGGGAAGAAGAAGCCAATGATGTGTGGAAAGCAGCAGAGTTTCTACAAATGCTGGAAGCTATTAAAGCACTTGAAGTCAGGAACAAAGAAAACTCAGCTCCATTAGAG…
Zbtb37	Z37	C-ter DBD	ATGACCATGGAGAAAAGTGGGAACATACAATTGGAGATCCCCGACTTCAGCAACTCTGTTCTGAGCCATCTCAACCAGCTACGAATGCAAGGCCGGCTCTGTGATATTGTGGTCAATGTGCAAGGACAAGCTTTTCGGGCTCACAAAGTAGTACTGGCTGCCAGCTCCCCTTATTTCCGGGATCACATGTCCTTGAATGAAATGAGTACTGTGTCCATTTCTGTCATCAAGAACCCTACTGTTTTTGAGCAACTTCTTTCTTTCTGTTACACAGGGCGGATATGCCTGCAACTAGCAGATATCATCAGCTACCTAACAGCTGCTAGTTTTCTGCAGATGCAGCATATTATAGACAAATGTACGCAGATCCTAGAGGGCATTCACTTCAAAATTAATGTG…
Cibz	Z38	C-ter DBD	ATGACAGTCATGTCCCTCTCCAGGGACCTCAAGGACGACTTTCACAGTGACACAGTACTCTCCATCTTAAATGAGCAGCGCATTCGGGGCATCTTATGTGATGTCACCATCATCGTGGAAGACACCAAGTTTAAAGCCCACAGCAATGTCCTGGCCGCCTCAAGTCTTTATTTCAAAAACATCTTTTGGAGCCATACGATCTGCATTTCCAGTCACGTCTTGGAGCTGGATGATCTGAAAGCCGAAGTGTTTACAGAAATACTTAATTATATCTACAGCTCTACCGTTGTGGTCAAAAGACAGGAAACCGTCACTGATCTTGCAGCTGCAGGGAAAAAGCTGGGAATATCATTCTTAGAAGACCTTAGTGACCGCAACTTCTCAAATTCCCCAGGTCCT…
Zbtb39	Z39	C-ter DBD	ATGGGCATGAGGATCAAACTGCAAAGCAGCAACCACCCCAACAACCTGCTGAAGGAACTCAACAAGTGCCGGCTGTCAGAGACCATGTGCGATGTCACCATCGTGGTGGGGAGCCGCTCTTTCCCCGCCCACAAAGCCGTGCTGGCGTGCGCAGCTGGCTACTTCCAGAACCTCTTCTTAAACACTGGGCTAGATGCTGCGCGGACCTACGTGGTGGACTTCATTACCCCTGCCAACTTTGAGAAGATCCTGAGTTTTGTATATACATCAGAGCTCTTCACAGACCTGATCAACGTTGGGGTCATCTATGAGGTCGCTGAACGCCTGGGTATGGAGGATCTGCTGCGAGCCTGCCATTCCACTTTCCCAGACCTAGAGAGCACTGCAATAGCCAAGTCC…
Zbtb40	Z40	C-ter DBD	ATGGAACTCCCCAGCTACAGCCAGCAGCTGCTTCTGCAGCTCTACGCCCTGTGCAAGGAGCAGCGGTTCTGTGATTGCACCATTTCCGTCGGCAACATCTACTTCAGGGCCCACAAGCCAGTCCTGGCAGCAGCCAGCCTCCTGTTCAAAACCCTGCTGGACAGCACAGACGCCATCTCCATCGATGCATCCGTGGTGAGCCCCGAAGAGTTTGCCCTCTTGCTAGAAATGACATACACCGGTAAGCTACCTGTGGGCAAGCACAACTTCTCCAAGATCATCTCCTTAGCAGATAGCCTGCAGATGTTTGACGTGGCCGTTAGTTGTAAAAACCTTCTGACCAACCTGGTAAACTGCTCTGTCCAGGGGCAGGTGGTAAGAGATGTCTCAGTGCTGTCC…
Zbtb41	Z41	C-ter DBD	ATGAAGAAAAGGAGAAAGGTTACTTCAAATCTTGACGAGAAGATCCATCTAGGCTATCATAAAGACTCTTCGGAAGAAAATGCTGCTGTGGAGTGTGGCCAAGTGACCTATACTCAGGCTCCAGAAAGACCAACCCCCGAAGCTGCCCAGCGTTGCCAAGAACTGCCTCCCTCTCCAGATCAGAGAAAGCTTTTGAGTTCTTTGCAGTATAATAAGAATTTGCTGAAGTATTTGAACGATGATAGGCAGAAGCAACCGTCTTTCTGCGATTTACTTATCATAGTGGAAGGGAAAGAGTTTAGTGCGCATAAAGTGGTCGTTGCTGTCGGCAGTAGTTATTTTCATGCGTGTCTGAGCAAAAATCCAAGCACTGATGTTGTCACCCTGGATCACGTAACG…
Zbtb42	Z42	C-ter DBD	ATGGAGTTCCCGGAGCACGGCGTACGGCTGCTGGGCCGCCTGAGGCAGCAGCGCGAGCTGGGGTTCCTGTGCGACTGCACTGTTCTGGTGGGCGACGCGCGCTTCCCTGCGCACCGCGCTGTACTGGCCGCGTGCAGTGTCTACTTCCATCTCTTCTACAGGGATCAGCCCGCGAGCAGCCGCGACACGGTGCGGCTCAACGGCGACATCGTCACGGTACCCGCCTTCAGCCGCCTGCTGGACTTCATGTACGAGGGCCGCTTGGACCTGCACAACCTACCTGTCGAGGACGTCCTGGCTGCCGCCAGTTACCTGCACATGTATGACATCGTCAAGGTCTGCAAGGGCAGACTCAGAAAGAAGGACCCAGATCTGGAGACCCGTACGCTGGGGACAGAG…
Zbtb43	Z43	C-ter DBD	ATGGAGCCTGGAACGAACTCTTTTCAAGTAGAGTTTCCAGATTTTTCCAGCACCATTCTGCAGAAACTAAACCAGCAGCGCCAGCAAGGACAGTTATGTGACGTCTCCATTGTTGTCCAAGGCCACATTTTCCAGGCGCACAAAGCTGTTCTTGCCGCCAGTTCTCCCTACTTTTGTGACCAAGTACTCCTGAAAAACAGTAGGAGAATTGTTTTGCCCGATGTAATGAACCCAAGAGTGTTTGAGAACATTCTTTTATTTAGCTACACAGGACGCCTTGTCATGCCTGCTCCAGAAATTGTTAGTTACTTAACAGCGGCCAGCTTCCTCCAGATGTGGCACGTGGTGGACAAGTGCACCGAGGTTCTGGAGGGAAACCCCACGGTCCTGTGTCAGAAG…
Zbtb44	Z44	C-ter DBD	ATGGGTGTGAAAACATTTACTCACAGCTCCTCTTCCCACAGCCAGGAAATGCTGGGGAAACTAAATATGCTCCGAAATGATGGACATTTTTGTGATATCACTATTCGTGTCCAGGACAAAATCTTCCGGGCTCACAAGGTAGTACTAGCAGCTTGCAGTGATTTCTTTCGAACCAAACTTGTTGGCCAAACAGAAGATGAGAACAAAAATGTGTTGGATCTGCATCATGTTACAGTGACTGGCTTTATACCTCTTTTAGAATACGCTTACACAGCCACTCTGTCAATTAACACGGAAAATATTATTGATGTTCTAGCGGCAGCCAGCTATATGCAAATGTTTAGTGTTGCTAGTACATGCTCAGAGTTCATGAAGTCAAGTATTTTGTGGAATACACCT…
Zbtb45	Z45	C-ter DBD	ATGGCAGCCACAGAGGCAGTGCACCACATCCACCTACAGAACTTTTCGCGCTCACTACTGGAGACCCTCAATGGGCAGAGGCTAGGCGGTCACTTCTGTGATGTGACCGTGCGCATCCGTGAGGCTTCTCTGCGTGCTCACCGCTGTGTGCTGGCCGCTGGCTCACCCTTCTTTCAGGATAAACTGCTGCTCGGCCACTCAGAGATTCGTGTGCCACCAGTGGTGCCTGCGCAGACAGTGCGCCAGCTGGTCGAGTTCCTTTACAGCGGCTCGTTGGTGGTGGCACAGGGCGAAGCGCTGCAGGTACTCACTGCAGCGTCGGTGCTTCGCATCCAGACCGTCATTGACGAGTGCACACAGATCATCGCTCGTGCCCGTGTCCCCAACACCCCGGCGCCT…
Zbtb46	Z46	C-ter DBD	ATGAACAACCGAAAGGAAGATATGGAAATCACTTCTCACTACCGGCATCTGCTTCGAGAGCTCAATGAGCAGAGGCAGCACGGAGTCCTCTGTGATGCGTGCGTCGTGGTGGAGGGCAAGGTCTTCAAGGCACATAAGAACGTCTTGCTTGGGAGCAGCCGCTACTTTAAGACGCTCTACTGCCAGGTACAGAAGACATCTGACCAGGCCACCGTCACTCACTTGGACATTGTTACAGCCCAGGGCTTCAAGGCCATTATTGACTTCATGTACTCCGCCCATCTGGCTCTCACTAGTAGGAATGTCATCGAGGTGATGTCAGCTGCCAGCTTCCTACAGATGACTGACATTGTGCAGGCCTGCCATGATTTCATCAAGGCTGCACTGGACATCAGCATA…
Zfp651	Z47	C-ter DBD	ATGTTGCTGGTTGAGAAGACGACAGACTCCCCGGCGGCAGAGTTCTCGCTGGTGGAGGACGTGGCCCTGCACTTCGCCTGCTTGATGGGCCGCCTCAATGAGCAGCGCCTCTTCCAGCCAGACCTGTGCGATGTGGACCTAGTGCTGGTGCCTCAGCATAGCGTGTTCCCCGCACACAAGGGTGTGCTGGCCGCCTACAGCCAGTTCTTCCACTCGCTCTTCACACAGAACAAGCAGCTGCAGCGGGTCGAGCTATCTCTGGAGGCACTCGCGCCCAGCGGCCTGCAGCAGATCCTCAACTTCATCTACACGTCCAAGCTGCTCGTGAACGCGGCCAACGTGCACGAGGTGCTCAGCGCGGCCTCGCTGCTGCAGATGGCTGACATCGCGGCCTCCTGC…
Zbtb48	Z48	C-ter DBD	ATGGACGGTTCCTTCGTGCAGCACAGCGTGAGGGTTCTGCAGGAACTCAACAAGCAGCGCGAGAAGGGCCAGTATTGCGACGCCACACTGGACGTGGGGGGCCTGGTGTTCAAGGCGCACTGGAGTGTCCTGGCGTGTTGCAGCCATTTCTTCCAGAGAATCTACGGGGATGGCACAGGGGGCAGCGTTGTCCTCCCAGCGGGCTTTGCTGAGATTTTTGGCCTCCTGCTGGACTTTTTCTACACTGGCCACCTCGCCCTCACCTCAGGGAACAGGGATCAGGTACTCTTGGCAGCCAAAGAGTTGAGGGTGCCTGAGGCTGTGGAGCTATGTCAGAGCTTCCAGCCCCAAACCTCAGTGGGACAGGCACAGAGTGGACTGGGTCAACCTGCCTCCCAG…
Zbtb49	Z49	C-ter DBD	ATGGACCCTGTTGCTGTTCACAGCTGCCACCTCCTGCAGCAGCTGCGAGAGCAGCGGATCCAGGGCCTGCTTTGTGACTGCATGCTGGTGGTGAGGGGCGTCTGCTTCAAAGCACACAAGAATGTCCTGGCAGCCTTCAGCCAGTATTTCAGGAGCCTCTTTCAGAACTCTTCCAGCCAGAAGAACGACGTTTTCCACCTGGACGTTACAAATGTCAGTGGCATAGGGCAGATCCTGGACTTCATGTACACATCGCGCCTCGACCTCAACCAGGACAACATTCAGGTGATGCTGGACACAGCGCAGTGTCTGCAAGTGCAGAATGTTCTGAATCTGTGCCACACATTTCTGAAGTCGGCCCCTGCAGCACAGCTGCCAGGCTTGCCTTGTGCTGGTGGC…
