## Supplementary Table S6 for "A BTB-Domain Transcription factor Recruits Chromatin Remodelers and a Histone Chaperone during the exit from Pluripotency"

### Sheet: Sheet1
abbreviation	Gene	UniProt ID	btb domain sequence
B1	Bach1	>BACH1_MOUSE/34-130	CDVTVLVEGQRFRAHRSVLAACSSYFHSRIVGQTDAELTVTLPEEVTVKGFEPLIQFAYTAKLILSKDNVDEVCRCVEFLSVHNIEESCFQFLKFKF
B2	Bach2	>BACH2_MOUSE/37-133	CDVTLIVERKEFRAHRAVLAACSEYFWQALVGQTKDDLVVSLPEEVTARGFGPLLQFAYTAKLLLSRENIREVIRCAEFLRMHNLEDSCFSFLQTQL
N1	Nacc1	>NACC1_MOUSE/30-124	CDVSVVVKGHAFKAHRAVLAASSSYFRDLFNSSRSAVVELPAAVQPQSFQQILTFCYTGRLSMNMGDQFLLIYTAGFLQIQEIMEKGTEFFLKVS
N2	Nacc2	>NACC2_MOUSE/30-124	CDVSIVVKGQAFKAHRAVLAASSLYFRDLFSGNSKSAFELPGTVPPACFQQILSFCYTGKLTMAASEQLVVMYTAGFLQIQHIVERGTDLMFKVS
Z1	Zbtb1	>ZBTB1_MOUSE/24-121 Zinc finger and BTB domain-containing protein 1 [Mus musculus]	CDCCIAIDDIYFQAHKAVLAACSSYFRMFFMNHQHSTAQLNLSNMKISAECFDLILQFMYLGKIMTAPSSFEQFKVAMNYLQLYNVPDCLEDIQDADC
Z2	Zbtb2	>Q3V3W4_MOUSE/24-117 Zinc finger and BTB domain-containing 2 [Mus musculus]	CDCTVAIGDVYFKAHKSVLASFSNYFKMLFVHQTSECVRLKPTDIQPDIFSYLLHLMYTGKMAPQLIDPVRLEQGIKFLHAYPLIQEASLASQG
Z3	Zbtb3	>ZBTB3_MOUSE/24-123 Zinc finger and BTB domain-containing protein 3 [Mus musculus]	CDCTVMVGSTQFLAHRAVLASCSPFFQLFYKERELDKRDLVCIHNEIVTAPAFGLLLDFMYAGQLALRGDTPLEDVLAAASYLHMNDIVKVCKQRLQARA
Z4	Zbtb4	>ZBTB4_MOUSE/30-166 Zinc finger and BTB domain-containing protein 4 [Mus musculus]	CDVTLIAGDTKFPAHRSVLAASSPFFREALLASAPLPLPPVTGGSAPSPATTTAASSSSSSPPPASPHSSSPPRVLELPGVPAAAFSDVLNFIYSARLALPGGGGDGAAVAEIGALGRRLGISRLQGLGEGGDTWVP
Z5	Zbtb5	>ZBTB5_MOUSE/24-123 Zinc finger and BTB domain-containing protein 5 [Mus musculus]	CDCVIVVGNRHFKAHRSVLAACSTHFRALFSVAEGDQTMNMIQLDSEVVTAEAFAALIDMMYTSTLMLGESNVMDVLLAASHLHLNSVVKACKHYLTTRT
Z6	Zbtb6	>ZBTB6_MOUSE/33-127 Zinc finger and BTB domain-containing protein 6 [Mus musculus]	CDVSIYINDTEFQGHKVILAACSTFMRDQFLLTQSKHVRITILQSAEVGWKLLLSCYTGALEVKRKELLKYLTAASYLQMVHIVEKCTEALSKYL
Z7	Zbtb7a	>ZBT7A_MOUSE/34-131 Zinc finger and BTB domain-containing protein 7A [Mus musculus]	CDVVILVEGREFPTHRSVLAACSQYFKKLFTSGAVVDQQNVYEIDFVSAEALTALMDFAYTATLTVSTANVGDILSAARLLEIPAVSHVCADLLERQI
Z15	Zbtb7b	>ZBT7B_MOUSE/34-145 Zinc finger and BTB domain-containing protein 7B [Mus musculus]	CDLTIRTQGLEYRTHRAVLAACSHYFKKLFTEGGGGTVMGTGGGGTASGGAGAGVCELDFVGPEALGALLEFAYTATLTTSSANMPAVLQAARLLEIPCVIAACMEILQGSG
Z36	Zbtb7c	>ZBT7C_MOUSE/34-131 Zinc finger and BTB domain-containing protein 7C [Mus musculus]	CDVLLVVQEQEYRTHRSVLAACSKYFKKLFTAGSLASQPYVYEIDFVQPEALAAILEFAYTSTLTITASNVKHILNAARMLEIQCIVNVCLEIMEPGG
Z8a	Zbtb8a	>ZBT8A_MOUSE/24-122 Zinc finger and BTB domain-containing protein 8A [Mus musculus]	CDCSILVEGKVFKAHRNVLFASSGYFKMLLSQNSRETSQPTTATFQTFSPDTFTVILDFVYSGKLSLTGQNVIEVMSAASFLQMTDVISVCKTFIKSSL
Z8b	Zbtb8b	>I7HLR7_MOUSE/57-155 Zinc finger and BTB domain-containing protein 8B [Mus musculus]	CDCSIIVEGRIFKAHRNILFANSGYFRALLLHYIQDSGRHSTASLDIVTSDAFSTILDFLYSGKLDLCGENVIEVMSAASYLQMNEVVNFCKTYIRSSL
Z9	Zbtb9	>ZBTB9_MOUSE/48-142 Zinc finger and BTB domain-containing protein 9 [Mus musculus]	CDVSLLVQGRELRAHKAVLAAASPYFHDKLLLGDAPRLTLPNVIEADAFEGLLQLIYSGSLHLPLDALPAHLLVASGLQMWQVVDRCSEILRELE
Z10	Zbtb10	>E9Q8X5_MOUSE/357-456 Zinc finger and BTB domain-containing 10 [Mus musculus]	CDVSIVVSGKIFKAHKNILVAGSRFFKTLYCVSNKESPNQNNTTHLDIAAVQGFSVILDFLYSGNLVLTSQNAIEVMTVASYLQMSEVVQTCRNFIKDAL
Z11	Znf913	>ZBT11_MOUSE/214-312	CDVTLLIEGEEYKAHKSVLSANSEYFRDLFIEKGAVSSHEAVVDLSGFCKASFLPLLEFAYTSVLSFDFCSMADVAVLARHLFMSEVLEICESVHKLME
Z12	Zbtb12	>Q9Z150_MOUSE/33-127 Zinc finger and BTB domain-containing 12 [Mus musculus]	CDVTIVADSLKFRGHKVILAACSPFLRDQFLLNPSSELQVSLMHSARIVADLLLSCYTGALEFAVRDIVNYLTAASYLQMEHVVEKCRNALSQFI
Z14	Zfp161	>ZBT14_MOUSE/36-132 Zinc finger and BTB domain-containing protein 14 [Mus musculus]	CDIAIVVEDVKFRAHRCVLAACSTYFKKLFKKLEVDSSSVIEIDFLRSDIFEEVLNYMYTAKISVKKEDVNLMMSSGQILGIRFLDKLCSQKRDVSS
Z16	Zbtb16	>A3KMN0_MOUSE/34-126	CDVVIMVDSQEFHAHRTVLACTSKMFEILFHRNSQHYTLDFLSPKTFQQILEYAYTATLQAKAEDLDDLLYAAEILEIEYLEEQCLKILETIQ
Z17	Miz1	>ZBT17_MOUSE/24-116 Zinc finger and BTB domain-containing protein 17 [Mus musculus]	CDCTFVVDGVDFKAHKAVLAACSEYFKMLFVDQKDVVHLDISNAAGLGQVLEFMYTAKLSLSPENVDDVLAVASFLQMQDIVTACHTLKSLAE
Z18	Zfp238	>ZBT18_MOUSE/24-121	CDCTVLVGDAQFRAHRAVLASCSMYFHLFYKDQLDKRDIVHLNSDIVTAPAFALLLEFMYEGKLQFKDLPIEDVLAAASYLHMYDIVKVCKKKLKEKA
Z19	Patz1	>Q80XS2_MOUSE/41-160 Patz1 protein [Mus musculus]	CDVLLRVGDESFPAHRAVLAACSEYFESVFSAQLGDGGAADGGPADVGGAAAAPGGGAGGSRELEMHTISSKVFGDILDFAYTSRIVVRLESFPELMTAAKFLLMRSVIEICQEVIKQSN
Z20	Zbtb20	>ZBT20_MOUSE/104-197 Zinc finger and BTB domain-containing protein 20 [Mus musculus]	CDVTVRIHGSMLRAHRCVLAAGSPFFQDKLLLGYSDIEIPSVVSVQSVQKLIDFMYSGVLRVSQSEALQILTAASILQIKTVIDECTRIVSQNV
Z21	Znf295	>G3X9A3_MOUSE/58-154 Zinc finger and BTB domain-containing 21 [Mus musculus]	CDVLLIVGDQKFRAHKNVLAASSEYFQSLFTNKENEAQTVFQLDFCEPDAFDNVLNYIYSSSLFVEKGSLAAVQELGYSLGISFLTNIVAKAPQAPF
Z22	Zbtb22	>ZBT22_MOUSE/57-151 Zinc finger and BTB domain-containing protein 22 [Mus musculus]	CDVSIRVQGREFRAHRAVLAASSPYFHDQVLLKGMTSISLPSVMDPGAFETVLASAYTGRLSMAAADIVNFLTVGSVLQMWHIVDKCTELLREGR
Z23	Gzf1	>GZF1_MOUSE/31-133 GDNF-inducible zinc finger protein 1 [Mus musculus]	CDVTVSIENQGVHEDFMAHKAVLAATSKFFKEVFLNEKSADGTRTNVYLNEVQAVDFASFLEFVYTAKVRVEEDRVQQMLEVAEKLKCLDLSETCLQLKKQML
Z24	Patz2	>ZBT24_MOUSE/37-133 Zinc finger and BTB domain-containing protein 24 [Mus musculus]	CDITLIVENVHFRAHKALLAASSEYFSMMFAEEGEIGQSIYMLEGMVADTFGILLEFIYTGYLHASEKTTEQILATAQFLKVYDLVKAYADFQDNHS
Z25	Zbtb25	>G3UW50_MOUSE/24-119	CDCTVAIGDVYFKAHRAVLAAFSNYFKMIFIHQTSECIKIQPADIQPDIFSYLLHIMYTGKGPKQIVDHSRLEEGIRFLHADYLSHIATEMNQVFS
Z26	Zbtb26	>Q8C8S0_MOUSE/44-138 Zinc finger and BTB domain containing 26, isoform CRA_a [Mus musculus]	CDVTVLIDDVEVQGHKIVFAAGSPFLRDQFLLNDSREVKISILQSSEVGRQLLLSCYSGVLEFPEMELVNYLTAASFLQMSHIVERCTQALWKFI
Z27	Bcl6	>BCL6_MOUSE/32-129 B-cell lymphoma 6 protein homolog [Mus musculus]	TDVVIVVSREQFRAHKTVLMACSGLFYSIFTDQLKCNLSVINLDPEISPEGFCILLDFMYTSRLNLREGNIMAVMTTAMYLQMEHVVDTCRKFIKASE
Z28	Bcl6b	>BCL6B_MOUSE/38-135 B-cell CLL/lymphoma 6 member B protein [Mus musculus]	TDVTLLVGGQPLRAHKAVLIACSGFFYSIFRGRAGLGVDVLSLPGGPEARGFAPLLDFMYTSRLRLSPATAPAVLAAATYLQMEHVVQACHRFIQASY
Z29	Hic1	>Z4YJP0_MOUSE/207-313 Hypermethylated in cancer 1 protein [Mus musculus]	CDVIIVVQNALFRAHKNVLAASSAYLKSLVVHDNLLNLDHDMVSPAVFRLVLDFIYTGRLTDSVEAAAAAAVAPGAEPSLGAVLAAASYLQIPDLVALCKKRLKRHG
Z30	Hic2	>HIC2_MOUSE/46-143 Hypermethylated in cancer 2 protein [Mus musculus]	CDVIIMVENSIFRAHKNVLAASSIYFKSLVLHDNLINLDTDMVSSTVFQQILDFIYTGKLLPSDQPSEPNFSTLLTAASYLQLPELAALCRRKLKRAG
Z31	Mynn	>MYNN_MOUSE/24-119 Myoneurin [Mus musculus]	CDCTVVIGEFQFKAHRNVLASFSEYFGAIYRSTSENNVFLDQSQVKADGFQKLLEFIYTGTLNLDSWNVKEIHQAADYLKVEEVVTKCKIKMEDFA
Z32	Zbtb32	>B2RQ06_MOUSE/29-117 Zinc finger and BTB domain containing 32 [Mus musculus]	CDTLITVGGLEFPAHSLVLAGASPRLGCRGRWALVEDISPSTFAQILTFVYGESIELQPGELGDLEEAAKALGVQALEEACQRAQKGKD
Z33	Kaiso	>KAISO_MOUSE/32-125 Transcriptional regulator Kaiso [Mus musculus]	CDVTVIVEDRKFRAHRNILSASSTYFHQLFSVAGQVVELSFIRAEIFAEILNYIYSSKVVRVRADLLDELIKSGQLLGVKFIAELGVPLSQVKS
Z34	Zbtb34	>A2ATY4_MOUSE/50-144 Zinc finger and BTB domain-containing 34 [Mus musculus]	CDIIVHIQGQPFRAHKAVLAASSPYFRDHSALSTMSGLSISVIKNPSVFEQLLSFCYTGRMSLQLKDVVSFLTAASFLQMQCVIDKCTQILESIH
Z35	Zfp131	>ZN131_MOUSE/34-129 Zinc finger protein 131 [Mus musculus]	TDITLIVDGHHFKAHKAVLAACSKFFYKFFQEFTQEPLVEIEGVSKMAFRHLIEFTYTAKLMIQGEEEANDVWKAAEFLQMLEAIKALEVRNKENS
Z37	Zbtb37	>Q8C3U9_MOUSE/34-128 Zinc finger and BTB domain-containing 37 [Mus musculus]	CDIVVNVQGQAFRAHKVVLAASSPYFRDHMSLNEMSTVSISVIKNPTVFEQLLSFCYTGRICLQLADIISYLTAASFLQMQHIIDKCTQILEGIH
Z38	Cibz	>Q3LR78_MOUSE/33-131 CtBP-interacting BTB zinc finger protein [Mus musculus]	CDVTIIVEDTKFKAHSNVLAASSLYFKNIFWSHTICISSHVLELDDLKAEVFTEILNYIYSSTVVVKRQETVTDLAAAGKKLGISFLEDLSDRNFSNSP
Z39	Zbtb39	>Q6PDK0_MOUSE/30-126 Zinc finger and BTB domain-containing 39 [Mus musculus]	CDVTIVVGSRSFPAHKAVLACAAGYFQNLFLNTGLDAARTYVVDFITPANFEKILSFVYTSELFTDLINVGVIYEVAERLGMEDLLRACHSTFPDLE
Z40	Zbtb40	>Q6PCS8_MOUSE/24-117 Zinc finger and BTB domain-containing 40 [Mus musculus]	CDCTISVGNIYFRAHKPVLAAASLLFKTLLDSTDAISIDASVVSPEEFALLLEMTYTGKLPVGKHNFSKIISLADSLQMFDVAVSCKNLLTNLV
Z41	Zbtb41	>ZBT41_MOUSE/89-183 Zinc finger and BTB domain-containing protein 41 [Mus musculus]	CDLLIIVEGKEFSAHKVVVAVGSSYFHACLSKNPSTDVVTLDHVTHSVFQHLLEFLYTSEFFVYKYEIPLVLEAAKFLDIIDAVKLLNNENVAAF
Z42	Zbtb42	>ZBT42_MOUSE/24-122 Zinc finger and BTB domain-containing protein 42 [Mus musculus]	CDCTVLVGDARFPAHRAVLAACSVYFHLFYRDQPASSRDTVRLNGDIVTVPAFSRLLDFMYEGRLDLHNLPVEDVLAAASYLHMYDIVKVCKGRLRKKD
Z43	Zbtb43	>ZBT43_MOUSE/33-127	CDVSIVVQGHIFQAHKAVLAASSPYFCDQVLLKNSRRIVLPDVMNPRVFENILLFSYTGRLVMPAPEIVSYLTAASFLQMWHVVDKCTEVLEGNP
Z44	Zbtb44	>A0A1L1SSL7_MOUSE/31-128 Zinc finger and BTB domain-containing protein 44 [Mus musculus]	CDITIRVQDKIFRAHKVVLAACSDFFRTKLVGQTEDENKNVLDLHHVTVTGFIPLLEYAYTATLSINTENIIDVLAAASYMQMFSVASTCSEFMKSSI
Z45	Zbtb45	>ZBT45_MOUSE/33-126 Zinc finger and BTB domain-containing protein 45 [Mus musculus]	CDVTVRIREASLRAHRCVLAAGSPFFQDKLLLGHSEIRVPPVVPAQTVRQLVEFLYSGSLVVAQGEALQVLTAASVLRIQTVIDECTQIIARAR
Z46	Zbtb46	>ZBT46_MOUSE/31-129 Zinc finger and BTB domain-containing protein 46 [Mus musculus]	CDACVVVEGKVFKAHKNVLLGSSRYFKTLYCQVQKTSDQATVTHLDIVTAQGFKAIIDFMYSAHLALTSRNVIEVMSAASFLQMTDIVQACHDFIKAAL
Z47	Zfp651	>E9PZ11_MOUSE/45-141 Zinc finger protein 651 [Mus musculus]	VDLVLVPQHSVFPAHKGVLAAYSQFFHSLFTQNKQLQRVELSLEALAPSGLQQILNFIYTSKLLVNAANVHEVLSAASLLQMADIAASCQELLDARS
Z48	Zbtb48	>TZAP_MOUSE/26-119 Telomere zinc finger-associated protein [Mus musculus]	CDATLDVGGLVFKAHWSVLACCSHFFQRIYGDGTGGSVVLPAGFAEIFGLLLDFFYTGHLALTSGNRDQVLLAAKELRVPEAVELCQSFQPQTS
Z49	Zbtb49	>ZBT49_MOUSE/25-121 Zinc finger and BTB domain-containing protein 49 [Mus musculus]	CDCMLVVRGVCFKAHKNVLAAFSQYFRSLFQNSSSQKNDVFHLDVTNVSGIGQILDFMYTSRLDLNQDNIQVMLDTAQCLQVQNVLNLCHTFLKSAP
